# Early, adjuvant-responsive epigenetic programs in B cells imprint subsequent plasma cell survival and the duration of humoral immunity

**DOI:** 10.1101/2025.08.15.666880

**Authors:** Tyler J. Ripperger, Lucas J. D’Souza, James F. Read, Wenjie Qi, Darren A. Cusanovich, Stacey Schultz-Cherry, Lynn M. Corcoran, Anthony Bosco, Deepta Bhattacharya

## Abstract

The duration of antibody production varies across different infections and vaccines. To define molecular programs that promote durable humoral immunity, we used mice deficient in ZBTB20, a transcription factor that is highly expressed by plasma cells and required to maintain antibody production *in vivo*. However, genetic deletion of *Zbtb20* in long-lived plasma cells had no impact on the duration of antibody production. Instead, deletion of *Zbtb20* in B cells only within the first week after immunization caused a subsequent failure to maintain plasma cells. Through single-cell ATAC-sequencing, we observed elevated IRF8- and Ets-dependent epigenetic programs in ZBTB20-deficient B cells at 7 days post-immunization. The corresponding transcriptional changes were observed ∼1 week later. Switching from alum to an oil-in-water adjuvant suppressed Ets-dependent epigenetic programs and rescued ZBTB20-deficient antibody responses. Deletion of *Irf8* also rescued ZBTB20-deficient antibody responses. Thus, B cell-intrinsic epigenetic programs imprint durable antibody production at an early stage, prior to major transcriptional consequences and weeks before most long-lived plasma cells are formed.
