## Supplemental Table 7 for "Early, adjuvant-responsive epigenetic programs in B cells imprint subsequent plasma cell survival and the duration of humoral immunity"

### Sheet: Sheet1
Supplemental Table 7: ChromVAR results scATAC-seq day 7 ZBTB20KO GC B.
MOTIF ID	p_val	avg_diff	pct.1	pct.2	p_val_adj
MA0652.1	6.86711e-44	0.561732	0.667	0.478	5.12287e-41
MA1419.1	5.12288e-41	0.540857	0.627	0.442	3.82167e-38
MA0778.1	3.01138e-29	0.510951	0.52	0.364	2.24649e-26
MA0107.1	1.46984e-24	0.492852	0.513	0.357	1.0965e-21
MA0101.1	1.28311e-23	0.473496	0.506	0.359	9.57196e-21
MA0105.4	5.38483e-29	0.471031	0.533	0.369	4.01708e-26
MA0653.1	1.77846e-27	0.435845	0.61	0.479	1.32673e-24
MA0051.1	7.34654e-26	0.402736	0.597	0.455	5.48052e-23
MA1418.1	5.75278e-29	0.399802	0.621	0.476	4.29158e-26
MA0772.1	5.88209e-25	0.397345	0.615	0.47	4.38804e-22
MA1155.1	1.14174e-25	0.369947	0.61	0.47	8.51738e-23
MA0017.2	2.57008e-21	0.338496	0.582	0.46	1.91728e-18
MA0513.1	5.15859e-23	0.327789	0.569	0.413	3.84831e-20
MA1420.1	6.53112e-18	0.320287	0.582	0.461	4.87222e-15
MA1539.1	1.12885e-19	0.317906	0.609	0.496	8.42126e-17
MA0056.2	7.6592e-17	0.300305	0.559	0.443	5.71376e-14
MA0057.1	3.64343e-20	0.294086	0.585	0.457	2.718e-17
MA0809.2	7.17843e-17	0.289509	0.566	0.447	5.35511e-14
MA1604.1	1.73603e-14	0.287645	0.605	0.503	1.29507e-11
MA0517.1	2.91552e-18	0.284955	0.596	0.485	2.17497e-15
MA1637.1	1.32413e-13	0.278749	0.618	0.514	9.87802e-11
MA0006.1	3.29844e-16	0.278032	0.605	0.472	2.46064e-13
MA0768.1	2.15811e-14	0.277832	0.535	0.435	1.60995e-11
MA0137.3	5.97838e-15	0.276433	0.545	0.441	4.45987e-12
MA1601.1	4.94598e-16	0.274311	0.572	0.453	3.6897e-13
MA1117.1	6.46637e-12	0.258338	0.549	0.448	4.82391e-09
MA1531.1	4.7059e-12	0.256171	0.559	0.468	3.5106e-09
MA1578.1	3.28958e-13	0.25195	0.539	0.44	2.45403e-10
MA0506.1	8.90218e-14	-0.261739	0.439	0.555	6.64102e-11
MA0742.1	5.01393e-16	-0.266605	0.346	0.453	3.74039e-13
MA0740.1	2.60963e-22	-0.283407	0.343	0.474	1.94679e-19
MA0079.4	3.20174e-25	-0.304458	0.318	0.44	2.3885e-22
MA0685.1	4.36096e-28	-0.321976	0.319	0.451	3.25328e-25
MA1644.1	2.4643e-21	-0.333401	0.335	0.466	1.83837e-18
MA0799.1	7.39879e-19	-0.34629	0.337	0.456	5.5195e-16
MA0502.2	2.02027e-31	-0.383844	0.341	0.493	1.50712e-28
MA0060.3	2.70417e-28	-0.397016	0.322	0.473	2.01731e-25
MA0510.2	6.1588e-27	-0.410225	0.33	0.459	4.59447e-24
MA0600.2	1.89882e-30	-0.451089	0.305	0.47	1.41652e-27
MA1115.1	5.98193e-250	2.30762	0.903	0.498	4.46252e-247
MA0627.2	2.86638e-237	2.2407	0.9	0.506	2.13832e-234
MA0792.1	2.44701e-243	2.19034	0.899	0.484	1.82547e-240
MA0789.1	3.58724e-228	2.07565	0.888	0.484	2.67608e-225
MA0785.1	4.07118e-211	2.01874	0.876	0.485	3.0371e-208
MA0507.1	1.28818e-214	1.8804	0.886	0.525	9.60983e-212
MA0784.1	3.3128e-177	1.65739	0.852	0.503	2.47135e-174
MA0787.1	2.5776e-180	1.64964	0.856	0.517	1.92289e-177
MA1620.1	1.49636e-177	1.63512	0.82	0.451	1.11628e-174
MA0786.1	3.23027e-173	1.60293	0.851	0.497	2.40978e-170
MA1621.1	1.18315e-175	1.59992	0.817	0.431	8.82632e-173
MA0499.2	1.88369e-176	1.49807	0.83	0.45	1.40523e-173
MA1558.1	4.57943e-158	1.45742	0.807	0.455	3.41625e-155
MA0745.2	5.59446e-154	1.43501	0.791	0.445	4.17347e-151
MA0816.1	1.95189e-178	1.39951	0.837	0.44	1.45611e-175
MA1100.2	2.16415e-172	1.36654	0.832	0.449	1.61446e-169
MA0048.2	1.74974e-176	1.36234	0.829	0.448	1.30531e-173
MA0522.3	4.92711e-149	1.35825	0.812	0.476	3.67562e-146
MA0698.1	4.05868e-165	1.35699	0.828	0.451	3.02778e-162
MA1622.1	2.23702e-94	1.35617	0.655	0.354	1.66881e-91
MA1559.1	2.46395e-152	1.35454	0.81	0.45	1.83811e-149
MA1635.1	1.46798e-169	1.34933	0.822	0.439	1.09511e-166
MA0788.1	6.77529e-145	1.3459	0.815	0.489	5.05436e-142
MA1631.1	9.92128e-151	1.33612	0.804	0.461	7.40128e-148
MA1648.1	2.2047e-149	1.33607	0.811	0.466	1.64471e-146
MA0477.2	4.73679e-93	1.3321	0.655	0.362	3.53365e-90
MA0500.2	3.43647e-157	1.31593	0.814	0.444	2.56361e-154
MA0830.2	4.34122e-141	1.31581	0.789	0.458	3.23855e-138
MA0521.1	2.15033e-170	1.31468	0.823	0.442	1.60415e-167
MA0462.2	4.38631e-89	1.30852	0.65	0.355	3.27219e-86
MA0491.2	1.15442e-87	1.30517	0.653	0.352	8.61197e-85
MA1634.1	2.71965e-88	1.30247	0.649	0.351	2.02886e-85
MA0835.2	6.37542e-88	1.29593	0.646	0.359	4.75606e-85
MA0490.2	1.28535e-85	1.27511	0.66	0.376	9.58871e-83
MA1141.1	5.965e-88	1.26917	0.641	0.359	4.44989e-85
MA1619.1	3.30043e-147	1.26376	0.81	0.45	2.46212e-144
MA1134.1	3.02439e-88	1.2609	0.64	0.353	2.2562e-85
MA1144.1	5.72073e-87	1.25753	0.642	0.355	4.26766e-84
MA1138.1	1.24289e-88	1.2511	0.653	0.358	9.27196e-86
MA1137.1	8.22728e-85	1.24803	0.645	0.357	6.13755e-82
MA0478.1	4.38464e-95	1.2434	0.671	0.364	3.27094e-92
MA1142.1	2.66889e-87	1.241	0.658	0.357	1.99099e-84
MA1130.1	8.71698e-81	1.23321	0.639	0.347	6.50287e-78
MA0476.1	3.73482e-83	1.22448	0.64	0.357	2.78617e-80
MA1472.1	1.29829e-149	1.22235	0.823	0.456	9.68525e-147
MA0103.3	7.14766e-140	1.2121	0.794	0.469	5.33215e-137
MA0655.1	7.29165e-93	1.20988	0.683	0.399	5.43957e-90
MA1128.1	2.3035e-78	1.19347	0.626	0.35	1.71841e-75
MA0099.3	6.02889e-76	1.18954	0.629	0.357	4.49755e-73
MA1135.1	4.58734e-80	1.17728	0.632	0.363	3.42216e-77
MA1529.1	1.40871e-142	1.15695	0.801	0.462	1.0509e-139
MA1641.1	5.06238e-130	1.15286	0.795	0.454	3.77653e-127
MA1467.1	1.01993e-134	1.13402	0.804	0.496	7.60871e-132
MA1123.2	6.47399e-135	1.13391	0.797	0.447	4.8296e-132
MA0820.1	2.05532e-121	1.12786	0.774	0.46	1.53327e-118
MA0489.1	6.10522e-75	1.12372	0.634	0.384	4.55449e-72
MA1618.1	1.33156e-127	1.09637	0.804	0.471	9.93342e-125
MA1633.1	8.01145e-98	1.09575	0.691	0.403	5.97654e-95
MA0150.2	2.04563e-101	1.04309	0.71	0.413	1.52604e-98
MA0841.1	1.73824e-82	1.0368	0.671	0.403	1.29673e-79
MA1101.2	1.84434e-70	1.00366	0.659	0.4	1.37587e-67
MA1132.1	1.78113e-61	0.997819	0.612	0.364	1.32873e-58
MA0665.1	4.0694e-107	0.976155	0.771	0.472	3.03577e-104
MA0501.1	7.23946e-84	0.975883	0.674	0.406	5.40064e-81
MA0002.2	1.29147e-109	0.974193	0.726	0.41	9.63436e-107
MA0832.1	2.67573e-98	0.955641	0.762	0.475	1.99609e-95
MA0093.3	1.05275e-91	0.947467	0.746	0.452	7.85349e-89
MA0660.1	2.85913e-81	0.900929	0.74	0.474	2.13291e-78
MA1638.1	2.92738e-90	0.892327	0.753	0.492	2.18382e-87
MA0783.1	9.71659e-97	0.891578	0.773	0.473	7.24857e-94
MA0496.3	4.08718e-76	0.886359	0.682	0.419	3.04903e-73
MA0761.2	5.10059e-85	0.873876	0.677	0.397	3.80504e-82
MA0089.2	8.54807e-67	0.867606	0.653	0.413	6.37686e-64
MA0764.2	1.88128e-91	0.863792	0.695	0.426	1.40343e-88
MA0526.3	2.83159e-75	0.847372	0.726	0.459	2.11236e-72
MA0062.3	1.39749e-72	0.81995	0.652	0.394	1.04253e-69
MA1468.1	4.09365e-82	0.812578	0.765	0.496	3.05386e-79
MA0154.4	6.87858e-60	0.808274	0.706	0.509	5.13142e-57
MA1485.1	1.20368e-85	0.794124	0.744	0.461	8.97944e-83
MA0801.1	1.3559e-75	0.759203	0.729	0.478	1.0115e-72
MA0803.1	1.3559e-75	0.759203	0.729	0.478	1.0115e-72
MA0797.1	9.43176e-73	0.748321	0.745	0.485	7.03609e-70
MA0591.1	6.56957e-64	0.746848	0.683	0.437	4.9009e-61
MA1508.1	4.06742e-72	0.739939	0.676	0.424	3.03429e-69
MA1642.1	1.1875e-72	0.73754	0.731	0.484	8.85872e-70
MA1629.1	2.60929e-81	0.735114	0.749	0.501	1.94653e-78
MA1522.1	8.26515e-95	0.723132	0.698	0.393	6.1658e-92
MA1114.1	1.64767e-78	0.723059	0.74	0.481	1.22916e-75
MA0805.1	1.12738e-72	0.720973	0.72	0.467	8.41022e-70
MA0743.2	2.85615e-67	0.720625	0.702	0.458	2.13068e-64
MA0598.3	7.35325e-58	0.714143	0.642	0.405	5.48552e-55
MA0640.2	2.13883e-61	0.710311	0.665	0.42	1.59557e-58
MA0626.1	4.05458e-61	0.710163	0.731	0.489	3.02471e-58
MA1109.1	9.83379e-71	0.710038	0.729	0.482	7.33601e-68
MA0796.1	2.27353e-65	0.704492	0.734	0.482	1.69606e-62
MA0509.2	5.66882e-55	0.702021	0.678	0.47	4.22894e-52
MA1630.1	1.21394e-79	0.700832	0.708	0.431	9.05601e-77
MA0669.1	3.80194e-64	0.699511	0.718	0.49	2.83624e-61
MA1571.1	3.15034e-62	0.693936	0.735	0.501	2.35015e-59
MA0806.1	4.42396e-66	0.693791	0.721	0.476	3.30027e-63
MA0807.1	4.42396e-66	0.693791	0.721	0.476	3.30027e-63
MA1652.1	2.82547e-78	0.691491	0.701	0.427	2.1078e-75
MA0691.1	2.82425e-64	0.687069	0.73	0.486	2.10689e-61
MA1572.1	1.04966e-59	0.68404	0.726	0.52	7.83048e-57
MA0667.1	5.94342e-65	0.683732	0.737	0.485	4.43379e-62
MA0782.2	5.0164e-70	0.679253	0.727	0.477	3.74223e-67
MA0142.1	8.36443e-59	0.674493	0.716	0.489	6.23986e-56
MA0798.2	4.45974e-51	0.668929	0.67	0.456	3.32697e-48
MA0596.1	1.26093e-60	0.658559	0.714	0.475	9.40652e-58
MA0473.3	2.3209e-52	0.657394	0.632	0.399	1.73139e-49
MA1566.1	7.8746e-67	0.656799	0.715	0.459	5.87445e-64
MA1628.1	3.10187e-69	0.643262	0.747	0.51	2.31399e-66
MA0744.2	1.4122e-58	0.641068	0.698	0.477	1.0535e-55
MA0753.2	1.08211e-76	0.640428	0.695	0.418	8.07256e-74
MA0773.1	1.98562e-45	0.63547	0.689	0.5	1.48127e-42
MA0155.1	1.67954e-65	0.633938	0.71	0.467	1.25294e-62
MA1627.1	1.06914e-84	0.633843	0.683	0.407	7.97575e-82
MA0091.1	1.80925e-51	0.630742	0.698	0.49	1.3497e-48
MA0081.2	1.34816e-44	0.630031	0.661	0.473	1.00573e-41
MA0831.2	4.80958e-44	0.619503	0.65	0.455	3.58795e-41
MA0607.1	2.00073e-54	0.6186	0.717	0.495	1.49255e-51
MA0779.1	3.66091e-49	0.616599	0.719	0.527	2.73104e-46
MA1654.1	4.22975e-53	0.604356	0.69	0.488	3.1554e-50
MA0159.1	1.57249e-58	0.599895	0.692	0.464	1.17308e-55
MA1567.1	1.11346e-51	0.599168	0.699	0.481	8.30638e-49
MA1615.1	1.7935e-64	0.596592	0.721	0.478	1.33795e-61
MA0073.1	5.72678e-69	0.590883	0.646	0.408	4.27218e-66
MA1600.1	1.51752e-57	0.590151	0.696	0.456	1.13207e-54
MA1643.1	1.09393e-51	0.589582	0.665	0.458	8.1607e-49
MA0004.1	7.66072e-44	0.588856	0.671	0.48	5.7149e-41
MA0065.2	1.81592e-59	0.587839	0.697	0.459	1.35468e-56
MA1493.1	3.96827e-46	0.585733	0.672	0.481	2.96033e-43
MA0163.1	1.09424e-65	0.578441	0.694	0.458	8.16301e-63
MA0781.1	4.60004e-44	0.578366	0.711	0.537	3.43163e-41
MA1107.2	9.15914e-77	0.574531	0.681	0.415	6.83272e-74
MA0595.1	7.72414e-48	0.574295	0.677	0.478	5.76221e-45
MA1520.1	1.18768e-45	0.574076	0.709	0.516	8.86013e-43
MA0493.1	1.15063e-60	0.570223	0.648	0.414	8.58367e-58
MA0620.3	1.09407e-35	0.56893	0.629	0.458	8.16174e-33
MA0080.5	1.63319e-44	0.567182	0.656	0.464	1.21836e-41
MA0503.1	1.20124e-46	0.562243	0.664	0.465	8.96127e-44
MA0802.1	1.02963e-45	0.561129	0.694	0.501	7.68106e-43
MA1593.1	8.4572e-48	0.560487	0.689	0.503	6.30907e-45
MA1535.1	7.49945e-46	0.557607	0.671	0.471	5.59459e-43
MA0160.1	2.6337e-44	0.552803	0.668	0.478	1.96474e-41
MA1656.1	1.12672e-54	0.550933	0.688	0.466	8.40536e-52
MA1646.1	1.04052e-45	0.550081	0.692	0.511	7.76229e-43
MA0622.1	8.05648e-41	0.549641	0.7	0.503	6.01014e-38
MA0592.3	1.01203e-47	0.546196	0.671	0.449	7.54973e-45
MA1150.1	2.60921e-41	0.533939	0.671	0.48	1.94647e-38
MA1565.1	1.27839e-41	0.531691	0.657	0.469	9.5368e-39
MA0633.1	1.30016e-41	0.526206	0.66	0.469	9.69916e-39
MA1525.1	1.78255e-33	0.525586	0.633	0.458	1.32978e-30
MA0819.1	2.90303e-37	0.521052	0.682	0.492	2.16566e-34
MA0161.2	2.4973e-39	0.520584	0.654	0.471	1.86299e-36
MA0508.3	1.34404e-38	0.514908	0.643	0.464	1.00265e-35
MA0504.1	5.44003e-48	0.512807	0.663	0.455	4.05826e-45
MA0117.2	2.27754e-34	0.508397	0.644	0.483	1.69904e-31
MA0684.2	8.55959e-41	0.500673	0.641	0.457	6.38545e-38
MA0597.1	5.82294e-38	0.497143	0.674	0.5	4.34391e-35
MA0747.1	7.26959e-54	0.496964	0.643	0.409	5.42311e-51
MA0039.4	1.17951e-66	0.494394	0.644	0.388	8.79916e-64
MA0599.1	4.10615e-63	0.488579	0.627	0.391	3.06319e-60
MA0069.1	1.40421e-36	0.48697	0.688	0.503	1.04754e-33
MA0516.2	1.59886e-51	0.485222	0.656	0.43	1.19275e-48
MA1521.1	6.94241e-35	0.484098	0.677	0.514	5.17904e-32
MA1632.1	1.49087e-31	0.483832	0.6	0.428	1.11219e-28
MA0066.1	1.26316e-33	0.483136	0.62	0.437	9.42315e-31
MA0863.1	9.6611e-38	0.482804	0.671	0.481	7.20718e-35
MA0692.1	1.17236e-26	0.479486	0.608	0.484	8.74577e-24
MA0149.1	7.17537e-48	0.478234	0.65	0.433	5.35283e-45
MA1647.1	1.77748e-31	0.473817	0.626	0.467	1.326e-28
MA0690.1	1.09941e-35	0.471978	0.662	0.471	8.2016e-33
MA1532.1	3.21953e-35	0.470475	0.66	0.494	2.40177e-32
MA0038.2	1.36025e-34	0.469432	0.667	0.477	1.01475e-31
MA1655.1	9.97638e-37	0.46931	0.664	0.473	7.44238e-34
MA1560.1	1.34945e-31	0.467679	0.672	0.501	1.00669e-28
MA0741.1	8.26615e-53	0.465716	0.637	0.406	6.16655e-50
MA1149.1	5.26709e-36	0.46266	0.646	0.463	3.92925e-33
MA1116.1	8.23339e-36	0.46002	0.625	0.446	6.14211e-33
MA0497.1	9.94452e-27	0.45907	0.651	0.516	7.41861e-24
MA1511.1	1.48583e-45	0.457415	0.639	0.445	1.10843e-42
MA1563.1	3.62762e-30	0.455625	0.653	0.497	2.70621e-27
MA0258.2	1.55559e-31	0.454511	0.638	0.467	1.16047e-28
MA0823.1	4.01794e-30	0.454162	0.661	0.499	2.99738e-27
MA0659.2	3.36941e-28	0.45343	0.599	0.47	2.51358e-25
MA1599.1	3.62767e-40	0.453391	0.674	0.481	2.70624e-37
MA1527.1	4.21413e-33	0.449894	0.635	0.466	3.14374e-30
MA0111.1	1.29266e-31	0.447282	0.61	0.451	9.64326e-29
MA0511.2	1.28999e-27	0.445687	0.59	0.434	9.62331e-25
MA0018.4	3.35492e-27	0.443583	0.591	0.437	2.50277e-24
MA0730.1	7.56408e-33	0.443555	0.639	0.467	5.6428e-30
MA0528.2	5.89032e-43	0.442609	0.653	0.472	4.39418e-40
MA0495.3	1.78508e-29	0.438346	0.621	0.463	1.33167e-26
MA0461.2	2.91535e-31	0.436765	0.648	0.484	2.17485e-28
MA0643.1	1.85134e-30	0.433298	0.627	0.466	1.3811e-27
MA0115.1	1.74956e-30	0.431286	0.602	0.442	1.30517e-27
MA1154.1	3.31557e-32	0.431283	0.62	0.442	2.47342e-29
MA0164.1	4.19195e-29	0.430183	0.651	0.507	3.12719e-26
MA1653.1	5.17861e-45	0.429085	0.604	0.407	3.86324e-42
MA1537.1	1.77333e-33	0.428587	0.638	0.447	1.32291e-30
MA1581.1	6.52955e-33	0.427178	0.633	0.472	4.87104e-30
MA0842.2	1.3498e-26	0.426579	0.632	0.474	1.00695e-23
MA0106.3	1.78453e-28	0.426044	0.662	0.503	1.33126e-25
MA1645.1	9.41891e-30	0.425696	0.638	0.474	7.0265e-27
MA0738.1	5.92296e-29	0.424396	0.659	0.513	4.41853e-26
MA0138.2	1.69696e-30	0.423275	0.663	0.501	1.26593e-27
MA0800.1	1.01708e-28	0.419598	0.646	0.486	7.58745e-26
MA0606.1	5.82717e-23	0.418442	0.614	0.466	4.34707e-20
MA0739.1	1.97482e-28	0.415816	0.658	0.5	1.47322e-25
MA1536.1	6.54605e-29	0.413106	0.632	0.469	4.88336e-26
MA0492.1	6.70071e-26	0.411202	0.599	0.452	4.99873e-23
MA0043.3	5.88401e-25	0.408998	0.653	0.502	4.38947e-22
MA0052.4	2.18839e-21	0.403659	0.644	0.533	1.63254e-18
MA1528.1	3.16334e-27	0.403178	0.628	0.451	2.35985e-24
MA0688.1	3.89474e-27	0.401884	0.648	0.492	2.90548e-24
MA0625.1	1.91235e-18	0.401627	0.543	0.439	1.42661e-15
MA0088.2	2.02819e-25	0.399003	0.591	0.449	1.51303e-22
MA0141.3	4.2469e-27	0.398747	0.632	0.478	3.16818e-24
MA0649.1	7.40549e-24	0.398717	0.628	0.496	5.52449e-21
MA0488.1	1.66094e-23	0.398537	0.596	0.449	1.23906e-20
MA0025.2	9.1005e-21	0.398093	0.648	0.511	6.78897e-18
MA1594.1	3.97815e-26	0.392759	0.626	0.476	2.9677e-23
MA0811.1	1.25404e-26	0.391207	0.642	0.473	9.35514e-24
MA0624.1	6.69918e-18	0.390542	0.563	0.447	4.99759e-15
MA1512.1	1.59185e-33	0.385951	0.598	0.42	1.18752e-30
MA0677.1	8.05007e-28	0.383637	0.633	0.465	6.00535e-25
MA1514.1	1.50697e-28	0.380539	0.62	0.486	1.1242e-25
MA0119.1	4.33837e-24	0.378679	0.627	0.476	3.23643e-21
MA1538.1	2.60951e-24	0.378561	0.619	0.487	1.94669e-21
MA0003.4	1.3339e-32	0.37668	0.676	0.497	9.95093e-30
MA0092.1	2.49769e-21	0.374091	0.614	0.49	1.86328e-18
MA0100.3	1.54964e-23	0.373746	0.624	0.487	1.15603e-20
MA1556.1	1.02109e-24	0.370932	0.626	0.471	7.61736e-22
MA1111.1	1.3944e-22	0.364376	0.602	0.465	1.04022e-19
MA0734.2	1.47858e-24	0.364193	0.614	0.457	1.10302e-21
MA0813.1	4.20447e-24	0.363706	0.63	0.494	3.13653e-21
MA0858.1	2.29284e-22	0.360426	0.638	0.492	1.71046e-19
MA1554.1	2.01723e-19	0.360069	0.624	0.491	1.50486e-16
MA0737.1	1.47521e-21	0.359695	0.607	0.465	1.10051e-18
MA0442.2	8.17631e-22	0.359283	0.629	0.478	6.09953e-19
MA0825.1	5.63111e-19	0.358745	0.62	0.495	4.20081e-16
MA1112.2	2.20782e-22	0.358194	0.61	0.464	1.64703e-19
MA0687.1	1.84703e-16	0.354486	0.609	0.503	1.37788e-13
MA0736.1	1.06898e-22	0.354414	0.627	0.485	7.97461e-20
MA0071.1	3.27886e-23	0.35346	0.609	0.478	2.44603e-20
MA0147.3	1.93155e-18	0.350764	0.619	0.505	1.44093e-15
MA0035.4	7.05733e-21	0.350494	0.616	0.479	5.26477e-18
MA1151.1	4.98337e-18	0.346195	0.592	0.476	3.7176e-15
MA0480.1	6.87635e-18	0.345925	0.613	0.499	5.12976e-15
MA1540.1	4.72744e-23	0.345865	0.641	0.5	3.52667e-20
MA0821.1	1.73489e-17	0.340896	0.595	0.479	1.29423e-14
MA0752.1	5.16288e-18	0.340138	0.607	0.479	3.85151e-15
MA0623.2	5.56785e-20	0.339378	0.637	0.498	4.15361e-17
MA1548.1	6.21096e-22	0.338358	0.629	0.502	4.63338e-19
MA1491.1	2.507e-21	0.337879	0.618	0.478	1.87022e-18
MA0143.4	1.54774e-19	0.336448	0.618	0.492	1.15461e-16
MA0668.1	2.53046e-19	0.335141	0.606	0.481	1.88772e-16
MA1550.1	9.17085e-22	0.334674	0.622	0.469	6.84145e-19
MA1119.1	1.5417e-19	0.330874	0.595	0.466	1.15011e-16
MA0829.2	3.20128e-17	0.330778	0.606	0.484	2.38816e-14
MA0483.1	3.97949e-18	0.329738	0.603	0.475	2.9687e-15
MA0746.2	2.69837e-24	0.327171	0.588	0.433	2.01299e-21
MA0116.1	2.02555e-18	0.326998	0.609	0.49	1.51106e-15
MA1574.1	2.55708e-20	0.325792	0.615	0.476	1.90758e-17
MA0867.2	4.66642e-18	0.324456	0.613	0.495	3.48115e-15
MA0112.3	2.06285e-18	0.324391	0.605	0.463	1.53888e-15
MA0689.1	2.42966e-18	0.323457	0.632	0.502	1.81252e-15
MA1524.1	1.36087e-17	0.321103	0.604	0.479	1.01521e-14
MA0812.1	1.89594e-18	0.320605	0.632	0.504	1.41437e-15
MA0524.2	2.29495e-18	0.320387	0.619	0.497	1.71204e-15
MA0130.1	4.21008e-21	0.320386	0.635	0.494	3.14072e-18
MA1124.1	1.10172e-17	0.320135	0.608	0.483	8.21882e-15
MA0826.1	3.43343e-18	0.319889	0.617	0.483	2.56134e-15
MA1153.1	2.92417e-18	0.318542	0.596	0.465	2.18143e-15
MA0515.1	5.53938e-18	0.318436	0.61	0.497	4.13238e-15
MA0619.1	3.0217e-14	0.315482	0.618	0.504	2.25419e-11
MA1564.1	9.15017e-22	0.313726	0.563	0.414	6.82603e-19
MA0593.1	2.54731e-17	0.313468	0.627	0.504	1.90029e-14
MA0872.1	3.86567e-18	0.31165	0.642	0.512	2.88379e-15
MA0833.2	1.2117e-13	0.308844	0.577	0.488	9.03931e-11
MA0467.1	1.91505e-15	0.307156	0.583	0.468	1.42863e-12
MA0608.1	1.03262e-14	0.307122	0.597	0.504	7.70335e-12
MA0815.1	3.15379e-17	0.306124	0.615	0.486	2.35273e-14
MA0860.1	2.84593e-17	0.305737	0.585	0.479	2.12306e-14
MA1148.1	3.93472e-17	0.305026	0.586	0.456	2.9353e-14
MA0817.1	3.58366e-17	0.304106	0.605	0.483	2.67341e-14
MA1553.1	3.60299e-18	0.303902	0.605	0.47	2.68783e-15
MA1557.1	1.35567e-16	0.303883	0.602	0.474	1.01133e-13
MA0852.2	3.97967e-15	0.302334	0.614	0.518	2.96884e-12
MA0671.1	4.91293e-16	0.299791	0.618	0.496	3.66504e-13
MA0673.1	8.83277e-16	0.299353	0.608	0.5	6.58924e-13
MA1496.1	4.50134e-15	0.297023	0.614	0.483	3.358e-12
MA1533.1	8.19851e-16	0.296347	0.594	0.456	6.11609e-13
MA0519.1	4.09009e-14	0.296291	0.556	0.442	3.05121e-11
MA0078.1	2.66622e-15	0.294775	0.623	0.529	1.989e-12
MA0855.1	6.89957e-16	0.294435	0.585	0.478	5.14708e-13
MA0766.2	3.29865e-15	0.292314	0.588	0.463	2.46079e-12
MA0484.2	2.13611e-15	0.290589	0.622	0.509	1.59354e-12
MA1105.2	6.37575e-15	0.290029	0.594	0.463	4.75631e-12
MA0871.2	1.14013e-12	0.286986	0.562	0.463	8.50536e-10
MA1597.1	1.28979e-15	0.28348	0.602	0.497	9.62185e-13
MA1552.1	2.92554e-15	0.28331	0.619	0.483	2.18245e-12
MA0856.1	4.02056e-15	0.282781	0.582	0.473	2.99934e-12
MA1541.1	4.22342e-12	0.282663	0.598	0.506	3.15067e-09
MA0114.4	7.32422e-14	0.281044	0.62	0.519	5.46387e-11
MA0861.1	1.20915e-12	0.277182	0.578	0.48	9.02029e-10
MA0818.1	4.88057e-14	0.277178	0.6	0.484	3.6409e-11
MA1585.1	4.61577e-12	0.276946	0.592	0.496	3.44337e-09
MA1147.1	1.64294e-13	0.27637	0.587	0.481	1.22563e-10
MA0514.1	2.14676e-13	0.275536	0.575	0.48	1.60149e-10
MA0471.2	7.73879e-15	0.274636	0.55	0.433	5.77314e-12
MA0108.2	1.16265e-13	0.274569	0.579	0.461	8.67339e-11
MA1103.2	3.31633e-11	0.272808	0.593	0.511	2.47398e-08
MA0083.3	5.03415e-12	0.271081	0.568	0.479	3.75548e-09
MA1562.1	7.18994e-12	0.270287	0.577	0.501	5.3637e-09
MA0775.1	1.32719e-13	0.269468	0.622	0.511	9.90086e-11
MA1120.1	3.82545e-13	0.266728	0.599	0.503	2.85379e-10
MA0762.1	6.24951e-11	0.266238	0.505	0.401	4.66213e-08
MA0140.2	1.13629e-12	0.264304	0.597	0.49	8.47669e-10
MA0077.1	2.01975e-11	0.264055	0.602	0.498	1.50673e-08
MA1592.1	1.06943e-11	0.263234	0.617	0.519	7.97794e-09
MA0009.2	3.62594e-12	0.263019	0.594	0.476	2.70495e-09
MA0774.1	2.57031e-11	0.262392	0.601	0.51	1.91745e-08
MA1683.1	8.80946e-11	0.262114	0.599	0.517	6.57186e-08
MA0822.1	5.43011e-13	0.261934	0.583	0.482	4.05086e-10
MA0047.3	9.07653e-11	0.261536	0.589	0.506	6.77109e-08
MA0512.2	2.30811e-13	0.261293	0.58	0.465	1.72185e-10
MA1542.1	9.20966e-12	0.259968	0.598	0.506	6.8704e-09
MA1602.1	9.93017e-12	0.258669	0.581	0.493	7.4079e-09
MA1624.1	8.1814e-10	0.256407	0.522	0.431	6.10333e-07
MA1657.1	1.15097e-11	0.255444	0.568	0.463	8.58625e-09
MA1499.1	3.82936e-10	0.254823	0.592	0.506	2.8567e-07
MA1507.1	3.82936e-10	0.254823	0.592	0.506	2.8567e-07
MA0804.1	2.67359e-11	0.25238	0.595	0.498	1.9945e-08
MA1640.1	1.91663e-11	-0.257058	0.433	0.526	1.42981e-08
MA0862.1	4.57155e-10	-0.258514	0.371	0.456	3.41038e-07
MA0641.1	1.11921e-11	-0.258723	0.348	0.41	8.34934e-09
MA0715.1	9.35762e-12	-0.259886	0.414	0.53	6.98078e-09
MA1113.2	2.55945e-11	-0.268379	0.446	0.545	1.90935e-08
MA0156.2	9.26957e-12	-0.270344	0.311	0.399	6.9151e-09
MA1568.1	2.07511e-13	-0.273421	0.398	0.511	1.54803e-10
MA0901.2	3.8763e-13	-0.286114	0.417	0.522	2.89172e-10
MA0135.1	3.27452e-12	-0.295051	0.43	0.528	2.44279e-09
MA1143.1	5.21363e-14	-0.297712	0.361	0.478	3.88937e-11
MA1475.1	5.20898e-14	-0.298382	0.334	0.443	3.8859e-11
MA0041.1	1.62201e-13	-0.302575	0.408	0.523	1.21002e-10
MA0763.1	6.08432e-17	-0.312494	0.298	0.403	4.5389e-14
MA0076.2	2.23793e-16	-0.315638	0.292	0.391	1.66949e-13
MA1651.1	2.88501e-17	-0.323974	0.385	0.497	2.15221e-14
MA0682.2	3.98449e-20	-0.351266	0.358	0.486	2.97243e-17
MA0714.1	1.0955e-20	-0.354261	0.347	0.478	8.17244e-18
MA0681.2	3.3069e-19	-0.359027	0.417	0.549	2.46695e-16
MA0131.2	2.50937e-18	-0.359985	0.407	0.529	1.87199e-15
MA0679.2	7.08856e-21	-0.369725	0.373	0.516	5.28807e-18
MA1547.1	1.55061e-22	-0.377498	0.344	0.496	1.15675e-19
MA0095.2	5.55998e-22	-0.394963	0.353	0.478	4.14774e-19
MA0527.1	5.95764e-26	-0.414344	0.386	0.535	4.4444e-23
MA1483.1	6.91186e-28	-0.416549	0.298	0.435	5.15625e-25
MA0757.1	6.38016e-31	-0.463097	0.361	0.525	4.7596e-28
MA0046.2	3.48535e-35	-0.497625	0.376	0.558	2.60007e-32
MA0759.1	7.25717e-41	-0.53314	0.259	0.432	5.41385e-38
MA1102.2	5.54001e-65	-0.602674	0.318	0.561	4.13285e-62
MA0028.2	7.23555e-57	-0.663545	0.233	0.436	5.39772e-54
MA0748.2	6.80903e-75	-0.763546	0.226	0.491	5.07954e-72
MA0139.1	3.23436e-221	-1.91014	0.167	0.614	2.41284e-218
