## Supplemental Table 8 for "Early, adjuvant-responsive epigenetic programs in B cells imprint subsequent plasma cell survival and the duration of humoral immunity"

### Sheet: Sheet1
Supplemental Table 8: ChromVAR results scATAC-seq day 14 ZBTB20KO GC B.
MOTIF ID	p_val	avg_diff	pct.1	pct.2	p_val_adj
MA0607.1	5.97e-20	0.297653	0.568	0.467	4.46e-17
MA0817.1	2.43e-16	0.256571	0.572	0.478	1.82e-13
MA0791.1	5.62e-17	-0.251872	0.482	0.58	4.19e-14
MA0694.1	1.38e-16	-0.25249	0.462	0.558	1.03e-13
MA0070.1	3.47e-15	-0.253243	0.491	0.579	2.59e-12
MA0680.1	6.14e-17	-0.256657	0.467	0.57	4.58e-14
MA0715.1	2.19e-16	-0.256995	0.466	0.554	1.63e-13
MA1548.1	2.53e-19	-0.2578	0.489	0.599	1.89e-16
MA1513.1	2.77e-25	-0.258338	0.385	0.512	2.07e-22
MA0654.1	1.62e-15	-0.258431	0.458	0.551	1.21e-12
MA0720.1	1.62e-15	-0.258431	0.458	0.551	1.21e-12
MA0701.2	1.62e-15	-0.258431	0.458	0.551	1.21e-12
MA0497.1	1.58e-17	-0.258943	0.444	0.525	1.18e-14
MA0076.2	1.65e-18	-0.259409	0.35	0.441	1.23e-15
MA1587.1	9.56e-22	-0.259916	0.437	0.55	7.13e-19
MA0847.2	2.4e-21	-0.266092	0.441	0.571	1.79e-18
MA0853.1	1.92e-17	-0.270752	0.462	0.566	1.43e-14
MA0028.2	7.25e-18	-0.270924	0.308	0.41	5.41e-15
MA1573.1	6.55e-22	-0.271303	0.412	0.54	4.89e-19
MA1596.1	8.5e-33	-0.271941	0.444	0.574	6.34e-30
MA1649.1	4.66e-25	-0.274568	0.413	0.547	3.48e-22
MA0719.1	5e-21	-0.276525	0.409	0.524	3.73e-18
MA0700.2	9.19e-21	-0.279017	0.45	0.565	6.86e-18
MA0704.1	4.59e-18	-0.279263	0.461	0.556	3.43e-15
MA0634.1	1.96e-19	-0.28039	0.478	0.594	1.46e-16
MA1102.2	2.47e-26	-0.283777	0.413	0.538	1.84e-23
MA0832.1	3.62e-18	-0.286531	0.498	0.615	2.7e-15
MA1463.1	6.35e-20	-0.288602	0.458	0.569	4.74e-17
MA0505.1	1.35e-24	-0.289061	0.417	0.533	1.01e-21
MA0913.2	7.06e-22	-0.290519	0.466	0.571	5.26e-19
MA0748.2	4.92e-21	-0.291914	0.354	0.448	3.67e-18
MA0707.1	2.5e-22	-0.292831	0.469	0.594	1.86e-19
MA0716.1	1.58e-20	-0.300592	0.445	0.542	1.18e-17
MA0721.1	1.58e-20	-0.300592	0.445	0.542	1.18e-17
MA0135.1	6.71e-23	-0.301559	0.441	0.558	5e-20
MA0510.2	2.04e-17	-0.304533	0.486	0.58	1.52e-14
MA0846.1	5.21e-27	-0.304668	0.437	0.575	3.89e-24
MA0682.2	1.94e-24	-0.304725	0.398	0.519	1.45e-21
MA0601.1	3.76e-21	-0.306921	0.46	0.577	2.8e-18
MA1113.2	3.06e-25	-0.310158	0.45	0.578	2.29e-22
MA0851.1	1.5e-26	-0.312379	0.448	0.569	1.12e-23
MA0897.1	1.22e-23	-0.313972	0.453	0.58	9.09e-21
MA0600.2	1.1e-18	-0.319087	0.459	0.565	8.24e-16
MA1547.1	8.51e-27	-0.31991	0.385	0.504	6.35e-24
MA0899.1	1.12e-25	-0.323268	0.429	0.57	8.35e-23
MA0798.2	1.01e-21	-0.323616	0.494	0.613	7.55e-19
MA0151.1	1.57e-34	-0.323706	0.468	0.611	1.17e-31
MA0757.1	4.64e-27	-0.325555	0.398	0.528	3.46e-24
MA0714.1	2.16e-27	-0.328831	0.377	0.511	1.61e-24
MA0095.2	2.22e-27	-0.335286	0.365	0.481	1.66e-24
MA1152.1	2.39e-28	-0.337525	0.455	0.591	1.78e-25
MA0901.2	1.74e-35	-0.36509	0.387	0.533	1.3e-32
MA0517.1	3.55e-38	-0.370189	0.479	0.632	2.65e-35
MA1623.1	2.92e-48	-0.373016	0.448	0.641	2.18e-45
MA0799.1	3.86e-28	-0.377729	0.456	0.597	2.88e-25
MA0050.2	2.21e-50	-0.380383	0.46	0.641	1.65e-47
MA1125.1	6.28e-43	-0.382922	0.411	0.577	4.68e-40
MA0681.2	8.25e-35	-0.387031	0.423	0.57	6.15e-32
MA0662.1	1.18e-32	-0.39029	0.438	0.573	8.78e-30
MA0139.1	1.37e-25	-0.390539	0.374	0.495	1.02e-22
MA0041.1	2.17e-45	-0.403367	0.421	0.595	1.62e-42
MA0046.2	2.74e-47	-0.442884	0.404	0.577	2.04e-44
MA0051.1	6.18e-46	-0.455712	0.418	0.603	4.61e-43
MA0652.1	1.33e-38	-0.467135	0.461	0.604	9.96e-36
MA1420.1	3.04e-55	-0.504884	0.399	0.59	2.27e-52
MA1418.1	6.82e-63	-0.529668	0.435	0.633	5.09e-60
MA0772.1	1.94e-59	-0.55126	0.414	0.6	1.45e-56
MA1419.1	7.09e-64	-0.592986	0.383	0.6	5.29e-61
MA0653.1	4.04e-73	-0.639565	0.402	0.628	3.01e-70
