## Supplemental Table 9 for "Early, adjuvant-responsive epigenetic programs in B cells imprint subsequent plasma cell survival and the duration of humoral immunity"

### Sheet: Sheet1
Supplemental Table 9: Predicted ZBTB20 binding sites in day 7 GC B DAR.
query_region	#pattern name	motif p-value	motif q-value	matched sequence	DAR p_val	DAR avg_log2FC	pct1	pct2	p_val_adj
chrX-170003936-170005807	ZBTB20_Motif1	1.53e-06	0.00919	GGAGGCAGGGGGATG	2.59319e-18	3.13999	0.132	0.011	2.66904e-13
chr6-88963745-88964478	ZBTB20_Motif1	4.44e-07	0.00566	GGGGGAGGAGACGGG	1.13263e-17	-1.43615	0.048	0.092	1.16576e-12
chr5-121710869-121713293	ZBTB20_Motif1	3.73e-07	0.00498	CGAGGCGGGGGAGGG	1.34211e-17	-0.328338	0.766	0.71	1.38136e-12
chr16-11143423-11144215	ZBTB20_Motif1	1.1e-07	0.00254	GGAGGCAGAGGCGGC	2.24283e-17	0.267629	0.905	0.741	2.30843e-12
chr13-37780719-37781794	ZBTB20_Motif1	7.91e-10	3.74e-05	GGAGGCAGAGGCAGG	3.12443e-17	1.41801	0.286	0.079	3.21582e-12
chr19-36925230-36926934	ZBTB20_Motif1	2.03e-07	0.00348	GGAGGCTGAGGCAGC	8.86654e-61	0.854597	0.846	0.527	9.12589e-56
chr12-21348434-21349318	ZBTB20_Motif1	4.77e-08	0.00139	GGAGGCAGAAGCAGG	1.30234e-16	2.16736	0.163	0.027	1.34043e-11
chr1-9581953-9583125	ZBTB20_Motif1	2.3e-07	0.00373	GGAGGAGGAGGGGGG	4.66319e-16	1.77095	0.182	0.039	4.79959e-11
chr1-9581953-9583125	ZBTB20_Motif1	3.97e-07	0.00519	GGAGGAGGGGGGGGG	4.66319e-16	1.77095	0.182	0.039	4.79959e-11
chr4-134164387-134167177	ZBTB20_Motif1	1.59e-07	0.00297	GGAAGCAGAGGCAGA	1.27793e-15	-0.436375	0.388	0.36	1.31531e-10
chr18-85697822-85698215	ZBTB20_Motif1	1.07e-06	0.00742	GCAGGTAGAGGCAGG	1.48786e-15	0.369786	0.771	0.518	1.53138e-10
chr17-39842999-39848779	ZBTB20_Motif1	8.65e-07	0.00742	AGGGGAGGGGGAGGG	2.00494e-59	0.267429	0.999	0.997	2.06358e-54
chr17-39842999-39848779	ZBTB20_Motif1	1.01e-06	0.00742	AGGGGCGGGGACGGG	2.00494e-59	0.267429	0.999	0.997	2.06358e-54
chr17-39842999-39848779	ZBTB20_Motif1	1.34e-06	0.00841	AGAGGAGGAGGCGGC	2.00494e-59	0.267429	0.999	0.997	2.06358e-54
chr17-39842999-39848779	ZBTB20_Motif1	1.45e-06	0.0088	AGAAGCGGAGGCGGA	2.00494e-59	0.267429	0.999	0.997	2.06358e-54
chr11-52023443-52024797	ZBTB20_Motif1	1.65e-06	0.00933	GGGGGCGGGGGGGGC	2.76252e-15	2.27158	0.156	0.027	2.84332e-10
chr11-52023443-52024797	ZBTB20_Motif1	1.67e-06	0.00933	GGGGGAGGGGGAGGA	2.76252e-15	2.27158	0.156	0.027	2.84332e-10
chr5-122157620-122159144	ZBTB20_Motif1	1.79e-06	0.00966	CCGGGAAGGGGCGGG	3.62446e-15	-0.335285	0.701	0.624	3.73047e-10
chr5-122371296-122373031	ZBTB20_Motif1	7.91e-10	3.74e-05	GGAGGCAGAGGCAGG	4.29988e-15	-0.3222	0.755	0.672	4.42565e-10
chr8-39108177-39109409	ZBTB20_Motif1	2.93e-07	0.00416	AGAGGCAGGGGAGGG	8.29894e-15	1.69067	0.186	0.045	8.54168e-10
chr5-122233080-122235071	ZBTB20_Motif1	1.12e-06	0.00742	GGAGGAGGAGGAGGA	1.29663e-14	-0.261405	0.807	0.715	1.33455e-09
chr5-122233080-122235071	ZBTB20_Motif1	1.2e-06	0.00777	GGAGGCAGAGCCAGC	1.29663e-14	-0.261405	0.807	0.715	1.33455e-09
chr5-121383943-121386128	ZBTB20_Motif1	1.44e-09	6.54e-05	GGAGGCGGAGGCAGG	4.13612e-14	-0.323232	0.704	0.62	4.25711e-09
chr5-121383943-121386128	ZBTB20_Motif1	5.44e-07	0.00653	AGGGGCGGGGGGGGG	4.13612e-14	-0.323232	0.704	0.62	4.25711e-09
chr5-121383943-121386128	ZBTB20_Motif1	1.02e-06	0.00742	GGCGGCGGAGGCGGC	4.13612e-14	-0.323232	0.704	0.62	4.25711e-09
chr5-121383943-121386128	ZBTB20_Motif1	1.08e-06	0.00742	GGGGGGGGGGGCGGG	4.13612e-14	-0.323232	0.704	0.62	4.25711e-09
chr3-108828397-108831521	ZBTB20_Motif1	4.77e-08	0.00139	GGAGGCAGAAGCAGG	9.29611e-14	0.701662	0.552	0.277	9.56802e-09
chr3-108828397-108831521	ZBTB20_Motif1	7.47e-07	0.00742	GGAGGCAGGAGGAGG	9.29611e-14	0.701662	0.552	0.277	9.56802e-09
chr12-117599490-117600364	ZBTB20_Motif1	5.35e-08	0.00145	GGAGGCAGAGACAGG	1.39246e-13	1.8857	0.148	0.032	1.43319e-08
chr11-103082823-103083684	ZBTB20_Motif1	7.91e-10	3.74e-05	GGAGGCAGAGGCAGG	2.82899e-13	-1.41768	0.039	0.071	2.91173e-08
chr5-121218732-121221244	ZBTB20_Motif1	1.72e-06	0.00937	AGCGGCAGAGGCGGA	4.30779e-13	-0.284959	0.7	0.629	4.4338e-08
chr18-30266910-30268264	ZBTB20_Motif1	1.81e-06	0.00974	GGGGGTAAGGGCAGG	6.05394e-13	-0.93016	0.087	0.112	6.23102e-08
chr7-128165451-128166730	ZBTB20_Motif1	1.1e-06	0.00742	GGAGCAAGAGGCGGG	7.60082e-13	1.50308	0.222	0.061	7.82315e-08
chr5-121397153-121399284	ZBTB20_Motif1	7.91e-10	3.74e-05	GGAGGCAGAGGCAGG	2.07748e-12	-0.299706	0.678	0.596	2.13824e-07
chr2-61655134-61657447	ZBTB20_Motif1	6.28e-07	0.00693	GCAGGCGGAGGGAGG	2.87389e-12	0.704775	0.516	0.252	2.95795e-07
chr2-61655134-61657447	ZBTB20_Motif1	6.43e-07	0.00695	GGAGGAGGGAGCGGG	2.87389e-12	0.704775	0.516	0.252	2.95795e-07
chr2-61655134-61657447	ZBTB20_Motif1	1.88e-06	0.00996	GGAGGCTGAGGCTGC	2.87389e-12	0.704775	0.516	0.252	2.95795e-07
chrY-1285542-1286777	ZBTB20_Motif1	7.91e-10	3.74e-05	GGAGGCAGAGGCAGG	1.74903e-48	4.18052	0.221	0.009	1.80019e-43
chr16-45222616-45225081	ZBTB20_Motif1	1.12e-07	0.00255	GGAGGAAGAGGAGGG	4.00003e-12	0.550714	0.617	0.354	4.11703e-07
chr16-45222616-45225081	ZBTB20_Motif1	8.94e-07	0.00742	AGAGGAGGGGGAGGG	4.00003e-12	0.550714	0.617	0.354	4.11703e-07
chr16-45222616-45225081	ZBTB20_Motif1	1.67e-06	0.00933	GGGGGAGGGGGAGGA	4.00003e-12	0.550714	0.617	0.354	4.11703e-07
chr16-45222616-45225081	ZBTB20_Motif1	1.88e-06	0.00996	AGAGGAGGAGGAAGA	4.00003e-12	0.550714	0.617	0.354	4.11703e-07
chr15-82963169-82964122	ZBTB20_Motif1	2.62e-07	0.00397	GCGGGCGGGGGCGGG	4.52871e-12	0.816543	0.373	0.157	4.66118e-07
chr15-82963169-82964122	ZBTB20_Motif1	7.96e-07	0.00742	GCGGGCGGAGGAGGG	4.52871e-12	0.816543	0.373	0.157	4.66118e-07
chr15-82963169-82964122	ZBTB20_Motif1	1.7e-06	0.00933	GGAGGCGGGAGGGGG	4.52871e-12	0.816543	0.373	0.157	4.66118e-07
chrX-152232202-152234382	ZBTB20_Motif1	7.91e-10	3.74e-05	GGAGGCAGAGGCAGG	8.19107e-12	-0.312775	0.593	0.511	8.43066e-07
chrX-152232202-152234382	ZBTB20_Motif1	1.57e-06	0.00927	GGAGGGGGAGGAAGG	8.19107e-12	-0.312775	0.593	0.511	8.43066e-07
chrX-152232202-152234382	ZBTB20_Motif1	1.67e-06	0.00933	GGGGGAGGGGGAGGA	8.19107e-12	-0.312775	0.593	0.511	8.43066e-07
chrX-169993077-169994860	ZBTB20_Motif1	1.29e-07	0.00277	GGGGGCAGAGACGGG	5.97457e-118	5.11011	0.381	0.01	6.14933e-113
chr5-143808809-143810277	ZBTB20_Motif1	7.91e-10	3.74e-05	GGAGGCAGAGGCAGG	1.59729e-11	1.05346	0.312	0.109	1.64401e-06
chrX-103621648-103623913	ZBTB20_Motif1	9.38e-07	0.00742	GAGGGCGGAGGAGGG	2.10427e-11	-0.264267	0.644	0.56	2.16582e-06
chr5-122130257-122132626	ZBTB20_Motif1	9.4e-08	0.00222	GGAGGTGGAGGCAGG	2.89173e-11	-0.258105	0.63	0.541	2.97631e-06
chr7-98359941-98362201	ZBTB20_Motif1	7.82e-07	0.00742	GGCAGAGGGGGCAGG	3.30768e-11	1.02314	0.32	0.109	3.40443e-06
chr7-98359941-98362201	ZBTB20_Motif1	9.02e-07	0.00742	GCCGGCGGGGGCAGG	3.30768e-11	1.02314	0.32	0.109	3.40443e-06
chr17-36231025-36231709	ZBTB20_Motif1	2.68e-07	0.004	GGAAGCAGAAGCAGG	1.41745e-46	0.339537	0.978	0.895	1.45891e-41
chrX-50583286-50584443	ZBTB20_Motif1	7.91e-10	3.74e-05	GGAGGCAGAGGCAGG	3.5862e-11	-0.808076	0.09	0.099	3.6911e-06
chr9-40390693-40392177	ZBTB20_Motif1	1.3e-06	0.00824	AGAGGCAGAGGAGGA	5.21742e-11	1.16508	0.239	0.078	5.37003e-06
chr15-86228268-86230025	ZBTB20_Motif1	1.66e-06	0.00933	GGGGGCGGGAGGGGG	7.56826e-11	0.57459	0.571	0.318	7.78963e-06
chr2-31114369-31116596	ZBTB20_Motif1	7.91e-10	3.74e-05	GGAGGCAGAGGCAGG	1.17559e-10	0.505806	0.645	0.372	1.20997e-05
chr5-121833469-121834325	ZBTB20_Motif1	3.51e-07	0.00474	GGAGGTGGGGGCGGG	1.59872e-10	-0.274527	0.559	0.483	1.64549e-05
chr14-14688478-14689168	ZBTB20_Motif1	1.1e-06	0.00742	GGGGGAAGGGGGAGA	2.23415e-10	1.49977	0.19	0.047	2.2995e-05
chr4-59274194-59275973	ZBTB20_Motif1	8.36e-07	0.00742	GGAAGAGGAAGCAGG	2.35152e-10	1.0664	0.303	0.106	2.42031e-05
chr6-134785080-134787036	ZBTB20_Motif1	8.64e-09	0.000317	AGAGGCAGAGGCAGG	2.62609e-10	0.580917	0.563	0.312	2.70291e-05
chr2-102193361-102194636	ZBTB20_Motif1	9.02e-07	0.00742	GGGAGCTGGGGGAGG	9.95989e-42	3.00469	0.234	0.021	1.02512e-36
chr11-83117932-83119175	ZBTB20_Motif1	4.9e-07	0.00602	CGAGGCTGAGGCAGA	2.93308e-10	1.83538	0.137	0.028	3.01887e-05
chr7-90451861-90452611	ZBTB20_Motif1	7.91e-10	3.74e-05	GGAGGCAGAGGCAGG	3.13697e-10	1.36829	0.209	0.058	3.22873e-05
chr2-146115584-146117539	ZBTB20_Motif1	2.87e-07	0.00412	AGAAGCTGAGGCAGG	3.14088e-10	1.15837	0.245	0.083	3.23275e-05
chr2-146115584-146117539	ZBTB20_Motif1	1.5e-06	0.00907	GAGGGCAGAGCCAGG	3.14088e-10	1.15837	0.245	0.083	3.23275e-05
chr6-88723888-88725868	ZBTB20_Motif1	1.58e-06	0.00932	GGCGGCGGGGGCGGC	3.3032e-10	0.46476	0.655	0.396	3.39982e-05
chr5-107942917-107943537	ZBTB20_Motif1	7.91e-10	3.74e-05	GGAGGCAGAGGCAGG	4.38296e-10	0.812847	0.407	0.18	4.51117e-05
chr1-180821832-180822864	ZBTB20_Motif1	5.35e-08	0.00145	GGAGGCAGAGACAGG	7.36188e-10	0.778246	0.38	0.168	7.57721e-05
chr4-105252035-105254669	ZBTB20_Motif1	1.37e-07	0.00282	GGGGGAGGAGGAGGG	7.72062e-10	0.664054	0.412	0.198	7.94645e-05
chr4-105252035-105254669	ZBTB20_Motif1	6.76e-07	0.00717	AGGGGAGGGGGGAGG	7.72062e-10	0.664054	0.412	0.198	7.94645e-05
chr4-105252035-105254669	ZBTB20_Motif1	8.65e-07	0.00742	GGAGGAGGAGGGAGA	7.72062e-10	0.664054	0.412	0.198	7.94645e-05
chr1-137905575-137906724	ZBTB20_Motif1	2.54e-07	0.0039	GGGAGCAGGGGGAGG	8.9714e-10	1.94462	0.134	0.026	9.23382e-05
chrX-73659150-73660221	ZBTB20_Motif1	1.15e-06	0.00747	GCGAGCGGGGGCGGG	9.66879e-10	0.75557	0.352	0.161	9.95161e-05
chrX-73659150-73660221	ZBTB20_Motif1	1.26e-06	0.00809	CGCGGAGGGGGCGGG	9.66879e-10	0.75557	0.352	0.161	9.95161e-05
chr12-80797446-80797914	ZBTB20_Motif1	1.59e-07	0.00297	GGAAGCAGAGGCAGA	1.05661e-09	1.35468	0.195	0.057	0.000108751
chr5-3501588-3504207	ZBTB20_Motif1	1.37e-07	0.00282	GGGGGAAGGGGGAGG	1.18919e-09	0.524506	0.607	0.351	0.000122398
chr5-122191127-122192822	ZBTB20_Motif1	7.91e-10	3.74e-05	GGAGGCAGAGGCAGG	1.35621e-09	-0.370678	0.37	0.315	0.000139588
chr5-121836059-121837679	ZBTB20_Motif1	1.38e-06	0.00848	GGGGGAAGGGGGTGG	1.92763e-39	-0.433325	0.877	0.837	1.98402e-34
chrY-90740978-90741804	ZBTB20_Motif1	3.45e-07	0.00472	GGGGGGGGAGGCAGG	2.49294e-09	1.13216	0.273	0.093	0.000256586
chrX-94211803-94213799	ZBTB20_Motif1	8.94e-08	0.00221	GGAGGCGGGGGCTGG	5.36624e-09	-0.265353	0.591	0.504	0.00055232
chrY-90737565-90740599	ZBTB20_Motif1	1.08e-06	0.00742	GGAGGAAGGGGCGTG	1.62122e-38	1.19684	0.59	0.268	1.66864e-33
chr8-128357146-128359777	ZBTB20_Motif1	1.75e-07	0.00308	CGGGGAGGGGGCGGG	6.2394e-09	1.02596	0.277	0.092	0.00064219
chr8-128357146-128359777	ZBTB20_Motif1	1.03e-06	0.00742	GGCGGCGGGGGGGGG	6.2394e-09	1.02596	0.277	0.092	0.00064219
chr9-25260478-25261649	ZBTB20_Motif1	1.67e-06	0.00933	GAGGGAGGAGGGAGG	7.31704e-09	1.11734	0.266	0.095	0.000753106
chr19-23698839-23700958	ZBTB20_Motif1	1.1e-06	0.00742	AGAGGAGGGAGCAGG	1.03363e-08	1.01046	0.265	0.102	0.00106387
chr14-73237528-73239583	ZBTB20_Motif1	5.52e-07	0.00653	GGAAGAAGAGGCTGG	1.2305e-08	0.483983	0.579	0.327	0.00126649
chr4-62366709-62368157	ZBTB20_Motif1	7.68e-09	0.000311	AGGGGCAGAGGCAGG	1.36256e-08	0.909073	0.287	0.113	0.00140242
chr4-62366709-62368157	ZBTB20_Motif1	2.52e-08	0.000866	GGAGGCAGAGGCAGA	1.36256e-08	0.909073	0.287	0.113	0.00140242
chr4-62366709-62368157	ZBTB20_Motif1	1.24e-07	0.00271	AGGGGCAGAGGCAGA	1.36256e-08	0.909073	0.287	0.113	0.00140242
chr4-62366709-62368157	ZBTB20_Motif1	8.36e-07	0.00742	GGAAGAGGAAGCAGG	1.36256e-08	0.909073	0.287	0.113	0.00140242
chr1-138246225-138247174	ZBTB20_Motif1	2.34e-07	0.00375	GGGGGAGGGGGAGGG	1.89049e-08	0.790543	0.39	0.174	0.00194579
chr1-138246225-138247174	ZBTB20_Motif1	8.65e-07	0.00742	AGGGGAGGGGGAGGG	1.89049e-08	0.790543	0.39	0.174	0.00194579
chr11-21178218-21181234	ZBTB20_Motif1	7.91e-10	3.74e-05	GGAGGCAGAGGCAGG	2.15528e-08	0.540483	0.602	0.346	0.00221832
chr11-21178218-21181234	ZBTB20_Motif1	9.4e-08	0.00222	GGAGGTGGAGGCAGG	2.15528e-08	0.540483	0.602	0.346	0.00221832
chr11-21178218-21181234	ZBTB20_Motif1	5.87e-07	0.00653	GGAGGCGGAGGCAGT	2.15528e-08	0.540483	0.602	0.346	0.00221832
chr1-16636091-16637933	ZBTB20_Motif1	1.55e-06	0.00923	GGAGGAGGAGAGAGG	2.17643e-08	0.810032	0.37	0.164	0.00224009
chr18-64857354-64859602	ZBTB20_Motif1	6.48e-08	0.00167	GGGGGCAGGGGAGGG	2.7944e-08	0.643093	0.451	0.212	0.00287614
chr11-101734663-101735298	ZBTB20_Motif1	7.91e-10	3.74e-05	GGAGGCAGAGGCAGG	2.93928e-08	1.49188	0.155	0.04	0.00302526
chr14-56545446-56547092	ZBTB20_Motif1	6.48e-08	0.00167	GGAAGCTGAGGCAGG	3.10792e-08	1.39168	0.169	0.047	0.00319883
chr3-148987442-148990621	ZBTB20_Motif1	5.56e-09	0.000243	GGAGGAGGAGGCAGG	3.42906e-08	0.7506	0.411	0.187	0.00352936
chr3-148987442-148990621	ZBTB20_Motif1	1.75e-07	0.00308	AGGGGAGGGGGCGGG	3.42906e-08	0.7506	0.411	0.187	0.00352936
chr3-148987442-148990621	ZBTB20_Motif1	1.13e-06	0.00744	GGGGGCGGGAGAGGG	3.42906e-08	0.7506	0.411	0.187	0.00352936
chr3-148987442-148990621	ZBTB20_Motif1	1.68e-06	0.00933	GGAGGAGGAGGAGGC	3.42906e-08	0.7506	0.411	0.187	0.00352936
chr3-148987442-148990621	ZBTB20_Motif1	1.84e-06	0.00987	GGGGGCTGGGGGTGG	3.42906e-08	0.7506	0.411	0.187	0.00352936
chr19-61225322-61228323	ZBTB20_Motif1	4.93e-07	0.00602	CGGGGCTGGGGAAGG	1.55279e-35	0.638639	0.864	0.609	1.59821e-30
chr9-45267006-45267460	ZBTB20_Motif1	1.7e-06	0.00933	GGAGGCGGGAGGGGG	4.55295e-08	1.12691	0.199	0.065	0.00468612
chr19-37369717-37370778	ZBTB20_Motif1	7.91e-10	3.74e-05	GGAGGCAGAGGCAGG	5.62829e-08	0.823505	0.362	0.148	0.00579292
chr2-172939178-172940761	ZBTB20_Motif1	6.43e-07	0.00695	AGCGGAGGGGGCAGG	6.40813e-08	0.780181	0.317	0.135	0.00659557
chr11-94336924-94337831	ZBTB20_Motif1	1.24e-07	0.00271	GGAGGCAGAGGCATG	7.79679e-08	2.37823	0.081	0.012	0.00802485
chr3-60527594-60528608	ZBTB20_Motif1	7.55e-07	0.00742	AGGGGCTGAGGCAGC	8.27288e-08	1.11605	0.261	0.085	0.00851487
chr5-121564069-121565145	ZBTB20_Motif1	8.64e-09	0.000317	CGAGGCAGAGGCAGG	8.29019e-08	-0.310723	0.354	0.302	0.00853268
chr6-88755479-88757438	ZBTB20_Motif1	2.44e-07	0.0038	AGAAGAGGAGGCAGG	8.65042e-08	0.508061	0.462	0.253	0.00890344
chr1-85091190-85092439	ZBTB20_Motif1	7.91e-10	3.74e-05	GGAGGCAGAGGCAGG	1.13152e-07	1.15779	0.163	0.054	0.0116462
chr1-164217433-164218984	ZBTB20_Motif1	1.54e-06	0.00921	AGAAGCAGAGCCAGG	1.32466e-07	-0.566532	0.078	0.081	0.0136341
chr13-9011610-9012217	ZBTB20_Motif1	1.44e-07	0.00282	GGAGGAGGAGGAGGG	1.83473e-32	0.286278	0.984	0.915	1.88839e-27
chr13-9011610-9012217	ZBTB20_Motif1	4.71e-07	0.00594	GGAGGAAGAGGAAGA	1.83473e-32	0.286278	0.984	0.915	1.88839e-27
chr13-9011610-9012217	ZBTB20_Motif1	5.58e-07	0.00653	GGGGGAGGAGGAAGA	1.83473e-32	0.286278	0.984	0.915	1.88839e-27
chr13-9011610-9012217	ZBTB20_Motif1	5.76e-07	0.00653	GGAGGAGGAGGAAGA	1.83473e-32	0.286278	0.984	0.915	1.88839e-27
chr13-9011610-9012217	ZBTB20_Motif1	5.76e-07	0.00653	GGAGGAGGAGGAAGA	1.83473e-32	0.286278	0.984	0.915	1.88839e-27
chr13-9011610-9012217	ZBTB20_Motif1	5.76e-07	0.00653	GGAGGAGGAGGAAGA	1.83473e-32	0.286278	0.984	0.915	1.88839e-27
chr13-9011610-9012217	ZBTB20_Motif1	5.76e-07	0.00653	GGAGGAGGAGGAAGA	1.83473e-32	0.286278	0.984	0.915	1.88839e-27
chr13-9011610-9012217	ZBTB20_Motif1	8.52e-07	0.00742	AGAGGAGGAGGGGGG	1.83473e-32	0.286278	0.984	0.915	1.88839e-27
chr13-9011610-9012217	ZBTB20_Motif1	9.19e-07	0.00742	GGAGGAAGAGGAGGA	1.83473e-32	0.286278	0.984	0.915	1.88839e-27
chr13-9011610-9012217	ZBTB20_Motif1	1.05e-06	0.00742	GGAAGAGGAGGCGGA	1.83473e-32	0.286278	0.984	0.915	1.88839e-27
chr13-9011610-9012217	ZBTB20_Motif1	1.1e-06	0.00742	GGGGGAGGAGGAGGA	1.83473e-32	0.286278	0.984	0.915	1.88839e-27
chr13-9011610-9012217	ZBTB20_Motif1	1.1e-06	0.00742	GGGGGAGGAGGAGGA	1.83473e-32	0.286278	0.984	0.915	1.88839e-27
chr13-9011610-9012217	ZBTB20_Motif1	1.1e-06	0.00742	GGGGGAGGAGGAGGA	1.83473e-32	0.286278	0.984	0.915	1.88839e-27
chr13-9011610-9012217	ZBTB20_Motif1	1.12e-06	0.00742	GGAGGAGGAGGAGGA	1.83473e-32	0.286278	0.984	0.915	1.88839e-27
chr13-9011610-9012217	ZBTB20_Motif1	1.12e-06	0.00742	GGAGGAGGAGGAGGA	1.83473e-32	0.286278	0.984	0.915	1.88839e-27
chr13-9011610-9012217	ZBTB20_Motif1	1.12e-06	0.00742	GGAGGAGGAGGAGGA	1.83473e-32	0.286278	0.984	0.915	1.88839e-27
chr13-9011610-9012217	ZBTB20_Motif1	1.12e-06	0.00742	GGAGGAGGAGGAGGA	1.83473e-32	0.286278	0.984	0.915	1.88839e-27
chr13-9011610-9012217	ZBTB20_Motif1	1.12e-06	0.00742	GGAGGAGGAGGAGGA	1.83473e-32	0.286278	0.984	0.915	1.88839e-27
chr13-9011610-9012217	ZBTB20_Motif1	1.12e-06	0.00742	GGAGGAGGAGGAGGA	1.83473e-32	0.286278	0.984	0.915	1.88839e-27
chr13-9011610-9012217	ZBTB20_Motif1	1.12e-06	0.00742	GGAGGAGGAGGAGGA	1.83473e-32	0.286278	0.984	0.915	1.88839e-27
chr13-9011610-9012217	ZBTB20_Motif1	1.12e-06	0.00742	GGAGGAGGAGGAGGA	1.83473e-32	0.286278	0.984	0.915	1.88839e-27
chr13-9011610-9012217	ZBTB20_Motif1	1.12e-06	0.00742	GGAGGAGGAGGAGGA	1.83473e-32	0.286278	0.984	0.915	1.88839e-27
chr13-9011610-9012217	ZBTB20_Motif1	1.12e-06	0.00742	GGAGGAGGAGGAGGA	1.83473e-32	0.286278	0.984	0.915	1.88839e-27
chr13-9011610-9012217	ZBTB20_Motif1	1.12e-06	0.00742	GGAGGAGGAGGAGGA	1.83473e-32	0.286278	0.984	0.915	1.88839e-27
chr13-9011610-9012217	ZBTB20_Motif1	1.12e-06	0.00742	GGAGGAGGAGGAGGA	1.83473e-32	0.286278	0.984	0.915	1.88839e-27
chr13-9011610-9012217	ZBTB20_Motif1	1.37e-06	0.00848	GGAGGAAGAGGGGGA	1.83473e-32	0.286278	0.984	0.915	1.88839e-27
chr13-9011610-9012217	ZBTB20_Motif1	1.37e-06	0.00848	GGAGGAAGAGGGGGA	1.83473e-32	0.286278	0.984	0.915	1.88839e-27
chr13-9011610-9012217	ZBTB20_Motif1	1.41e-06	0.0086	GGAGGAAGAGGAGGC	1.83473e-32	0.286278	0.984	0.915	1.88839e-27
chr13-9011610-9012217	ZBTB20_Motif1	1.61e-06	0.00933	GGAGGAAGAGAAGGG	1.83473e-32	0.286278	0.984	0.915	1.88839e-27
chr13-9011610-9012217	ZBTB20_Motif1	1.65e-06	0.00933	GGAGGAGGAGGGGGA	1.83473e-32	0.286278	0.984	0.915	1.88839e-27
chr13-9011610-9012217	ZBTB20_Motif1	1.7e-06	0.00933	GGAGGAGGAAGAGGG	1.83473e-32	0.286278	0.984	0.915	1.88839e-27
chr13-9011610-9012217	ZBTB20_Motif1	1.71e-06	0.00934	GGAGGAGGGGGAGGA	1.83473e-32	0.286278	0.984	0.915	1.88839e-27
chr8-123282418-123284576	ZBTB20_Motif1	7.91e-10	3.74e-05	GGAGGCAGAGGCAGG	1.51926e-07	0.475604	0.497	0.278	0.0156369
chr8-123282418-123284576	ZBTB20_Motif1	1.03e-08	0.000366	GGGAGCAGAGGCAGG	1.51926e-07	0.475604	0.497	0.278	0.0156369
chr8-123282418-123284576	ZBTB20_Motif1	3.33e-08	0.00111	CGAGGAAGAGGCAGG	1.51926e-07	0.475604	0.497	0.278	0.0156369
chr6-90763182-90765128	ZBTB20_Motif1	2.42e-07	0.0038	GGAGGCAAGGGCGGG	1.67584e-07	-0.256573	0.424	0.352	0.0172485
chr3-152231129-152232230	ZBTB20_Motif1	4.77e-08	0.00139	GGAGGCAGAAGCAGG	1.83387e-07	1.22983	0.187	0.062	0.0188751
chr3-152231129-152232230	ZBTB20_Motif1	6.76e-07	0.00717	GGAGGATGAGGGGGG	1.83387e-07	1.22983	0.187	0.062	0.0188751
chr13-9108577-9109298	ZBTB20_Motif1	1.3e-06	0.00824	AGAGGCAGAGGCTGA	1.84463e-07	1.54739	0.119	0.032	0.0189859
chr5-107977712-107980257	ZBTB20_Motif1	7.91e-10	3.74e-05	GGAGGCAGAGGCAGG	1.9672e-07	0.445842	0.547	0.321	0.0202474
chr5-107977712-107980257	ZBTB20_Motif1	7.91e-10	3.74e-05	GGAGGCAGAGGCAGG	1.9672e-07	0.445842	0.547	0.321	0.0202474
chr5-107977712-107980257	ZBTB20_Motif1	2.11e-07	0.00348	AGGGGAAGAGGAAGG	1.9672e-07	0.445842	0.547	0.321	0.0202474
chr13-44419195-44421126	ZBTB20_Motif1	3.07e-07	0.00431	GGGGGAAGGGGGGGG	2.01147e-07	-0.406434	0.131	0.116	0.020703
chr5-134370486-134372161	ZBTB20_Motif1	8.64e-09	0.000317	AGAGGCAGAGGCAGG	2.24557e-07	-0.507046	0.13	0.124	0.0231126
chr5-134370486-134372161	ZBTB20_Motif1	1.7e-06	0.00933	GGAGGCGGGAGGGGG	2.24557e-07	-0.507046	0.13	0.124	0.0231126
chr3-130764082-130765996	ZBTB20_Motif1	1.44e-07	0.00282	GGAGGAGGAGGCTGG	2.40243e-07	0.707643	0.379	0.173	0.024727
chr3-130764082-130765996	ZBTB20_Motif1	5.82e-07	0.00653	GGGGGCAGAGGAGGC	2.40243e-07	0.707643	0.379	0.173	0.024727
chr9-70315212-70315946	ZBTB20_Motif1	2.82e-07	0.00412	CGAGGCAGAGGCGGA	2.76364e-07	1.90677	0.121	0.024	0.0284448
chr2-181916738-181919220	ZBTB20_Motif1	7.91e-10	3.74e-05	GGAGGCAGAGGCAGG	2.83968e-07	0.651131	0.467	0.235	0.0292274
chr2-181916738-181919220	ZBTB20_Motif1	7.91e-10	3.74e-05	GGAGGCAGAGGCAGG	2.83968e-07	0.651131	0.467	0.235	0.0292274
chr17-26895066-26896221	ZBTB20_Motif1	4.99e-08	0.00142	AGAGGCTGAGGCAGG	3.47292e-07	1.09198	0.173	0.059	0.035745
chr1-138260759-138262772	ZBTB20_Motif1	1.51e-07	0.0029	AGAGGATGAGGCAGG	3.56861e-07	0.649817	0.407	0.201	0.0367299
chr1-138260759-138262772	ZBTB20_Motif1	7.75e-07	0.00742	AGAGGCTGAGGCAGC	3.56861e-07	0.649817	0.407	0.201	0.0367299
chr11-74434061-74435376	ZBTB20_Motif1	7.91e-10	3.74e-05	GGAGGCAGAGGCAGG	5.34784e-29	1.41726	0.427	0.126	5.50427e-24
chr11-74434061-74435376	ZBTB20_Motif1	1.35e-06	0.00843	AGGGGTAGAGGAAGG	5.34784e-29	1.41726	0.427	0.126	5.50427e-24
chr6-99204138-99206378	ZBTB20_Motif1	1.76e-07	0.00308	GGGGGAGGGGGGAGG	3.80911e-07	0.528797	0.468	0.25	0.0392053
chr17-80501216-80502083	ZBTB20_Motif1	8.65e-07	0.00742	AGGGGAGGGGGAGGG	3.81038e-07	1.41465	0.172	0.048	0.0392184
chr6-128285772-128286203	ZBTB20_Motif1	2.11e-07	0.00348	AGGGGCGGAGGAGGG	3.83631e-07	2.10655	0.062	0.011	0.0394853
chr5-137692758-137693388	ZBTB20_Motif1	3.63e-08	0.00118	GGAGGCAGAGGCTGG	3.99842e-07	2.05208	0.1	0.017	0.0411537
chr13-104761874-104765033	ZBTB20_Motif1	9.19e-07	0.00742	GGAGGAAGAGGAGGA	2.30483e-28	1.11084	0.496	0.189	2.37224e-23
chr13-104761874-104765033	ZBTB20_Motif1	9.19e-07	0.00742	GGAGGAAGAGGAGGA	2.30483e-28	1.11084	0.496	0.189	2.37224e-23
chr5-75017505-75020023	ZBTB20_Motif1	7.91e-10	3.74e-05	GGAGGCAGAGGCAGG	3.83321e-28	1.41998	0.402	0.112	3.94533e-23
chr5-75017505-75020023	ZBTB20_Motif1	6.89e-09	0.00029	GGAGGCTGAGGCAGG	3.83321e-28	1.41998	0.402	0.112	3.94533e-23
chr5-75017505-75020023	ZBTB20_Motif1	1.44e-07	0.00282	GGAGGAGGAGGAGGG	3.83321e-28	1.41998	0.402	0.112	3.94533e-23
chr5-75017505-75020023	ZBTB20_Motif1	8.65e-07	0.00742	GGAGGAGGAGGGAGA	3.83321e-28	1.41998	0.402	0.112	3.94533e-23
chr5-75017505-75020023	ZBTB20_Motif1	1.12e-06	0.00742	GGAGGAGGAGGAGGA	3.83321e-28	1.41998	0.402	0.112	3.94533e-23
chr12-21346684-21347727	ZBTB20_Motif1	4.78e-07	0.00596	GGAGGCAGAGGCAGT	1.0514e-27	1.91116	0.278	0.06	1.08215e-22
chr5-122218917-122220807	ZBTB20_Motif1	2.06e-07	0.00348	GGAGGCTGAAGCAGG	6.17288e-27	-0.375997	0.827	0.77	6.35343e-22
chr5-122218917-122220807	ZBTB20_Motif1	7.75e-07	0.00742	GGGGGAGAGGGCGGG	6.17288e-27	-0.375997	0.827	0.77	6.35343e-22
chr3-97254929-97257337	ZBTB20_Motif1	3.94e-07	0.00519	AGAAGCAGAGGAAGG	1.51437e-26	1.36631	0.402	0.125	1.55866e-21
chr3-97254929-97257337	ZBTB20_Motif1	1.12e-06	0.00742	GGAGGAGGAGGAGGA	1.51437e-26	1.36631	0.402	0.125	1.55866e-21
chr3-97254929-97257337	ZBTB20_Motif1	1.12e-06	0.00742	GGAGGAGGAGGAGGA	1.51437e-26	1.36631	0.402	0.125	1.55866e-21
chr3-97254929-97257337	ZBTB20_Motif1	1.12e-06	0.00742	GGAGGAGGAGGAGGA	1.51437e-26	1.36631	0.402	0.125	1.55866e-21
chr3-97254929-97257337	ZBTB20_Motif1	1.12e-06	0.00742	GGAGGAGGAGGAGGA	1.51437e-26	1.36631	0.402	0.125	1.55866e-21
chr3-97254929-97257337	ZBTB20_Motif1	1.12e-06	0.00742	GGAGGAGGAGGAGGA	1.51437e-26	1.36631	0.402	0.125	1.55866e-21
chr3-97254929-97257337	ZBTB20_Motif1	1.12e-06	0.00742	GGAGGAGGAGGAGGA	1.51437e-26	1.36631	0.402	0.125	1.55866e-21
chr3-97254929-97257337	ZBTB20_Motif1	1.12e-06	0.00742	GGAGGAGGAGGAGGA	1.51437e-26	1.36631	0.402	0.125	1.55866e-21
chr3-97254929-97257337	ZBTB20_Motif1	1.12e-06	0.00742	GGAGGAGGAGGAGGA	1.51437e-26	1.36631	0.402	0.125	1.55866e-21
chr3-97254929-97257337	ZBTB20_Motif1	1.12e-06	0.00742	GGAGGAGGAGGAGGA	1.51437e-26	1.36631	0.402	0.125	1.55866e-21
chr3-97254929-97257337	ZBTB20_Motif1	1.12e-06	0.00742	GGAGGAGGAGGAGGA	1.51437e-26	1.36631	0.402	0.125	1.55866e-21
chr3-97254929-97257337	ZBTB20_Motif1	1.12e-06	0.00742	GGAGGAGGAGGAGGA	1.51437e-26	1.36631	0.402	0.125	1.55866e-21
chr3-97254929-97257337	ZBTB20_Motif1	1.12e-06	0.00742	GGAGGAGGAGGAGGA	1.51437e-26	1.36631	0.402	0.125	1.55866e-21
chr5-121450929-121452995	ZBTB20_Motif1	1.68e-06	0.00933	CGGGGCAGAGAGAGG	2.96585e-26	-0.350462	0.827	0.778	3.0526e-21
chr2-22744029-22745184	ZBTB20_Motif1	2.87e-07	0.00412	GGGGGCAGAGGAAGC	7.78898e-26	0.471745	0.825	0.569	8.01681e-21
chr2-22744029-22745184	ZBTB20_Motif1	1.31e-06	0.00824	CGGGGCAGGGGATGG	7.78898e-26	0.471745	0.825	0.569	8.01681e-21
chr10-83093844-83095608	ZBTB20_Motif1	4.77e-08	0.00139	GGAGGCAGAAGCAGG	1.56631e-25	1.2128	0.427	0.145	1.61213e-20
chr6-3200703-3201600	ZBTB20_Motif1	1.01e-06	0.00742	AGGGGCGGGGACGGG	1.58614e-23	0.462824	0.804	0.559	1.63253e-18
chr17-8223055-8227018	ZBTB20_Motif1	1.65e-07	0.00302	GGAGGCTGAGGCTGG	2.72698e-22	0.493766	0.838	0.578	2.80675e-17
chr17-8223055-8227018	ZBTB20_Motif1	9.8e-07	0.00742	AGGGGCTGGGGCTGG	2.72698e-22	0.493766	0.838	0.578	2.80675e-17
chrX-18161513-18164353	ZBTB20_Motif1	4.31e-07	0.00556	AGAGGAGGAGGCAGA	3.95396e-22	-0.379366	0.762	0.695	4.06962e-17
chrX-18161513-18164353	ZBTB20_Motif1	9.55e-07	0.00742	GAAGGCAGAGGCAGC	3.95396e-22	-0.379366	0.762	0.695	4.06962e-17
chr13-37777523-37779829	ZBTB20_Motif1	8.34e-08	0.0021	GGAGGAAGAGGGAGG	4.83249e-22	0.842822	0.589	0.279	4.97384e-17
chr13-37777523-37779829	ZBTB20_Motif1	3.39e-07	0.0047	GGGGGTGGGGGCGGG	4.83249e-22	0.842822	0.589	0.279	4.97384e-17
chr13-37777523-37779829	ZBTB20_Motif1	8.94e-07	0.00742	AGAGGAGGGGGAGGG	4.83249e-22	0.842822	0.589	0.279	4.97384e-17
chr13-37777523-37779829	ZBTB20_Motif1	1.08e-06	0.00742	GGGGGGGGGGGCGGG	4.83249e-22	0.842822	0.589	0.279	4.97384e-17
chr13-119487331-119489234	ZBTB20_Motif1	1.22e-06	0.00787	GAGGGCAGGGGAGGG	3.42065e-20	0.808705	0.621	0.313	3.52071e-15
chr16-43289475-43292523	ZBTB20_Motif1	7.91e-10	3.74e-05	GGAGGCAGAGGCAGG	2.52283e-62	2.15378	0.438	0.083	2.59663e-57
chrX-169993077-169994860	ZBTB20_Motif2	1.7e-07	0.00352	TGCTGGGATTAATG	5.97457e-118	5.11011	5.97457e-118	5.11011	6.14933e-113
chrX-169993077-169994860	ZBTB20_Motif2	1.05e-05	0.0891	TGCAGGGATTAATG	5.97457e-118	5.11011	5.97457e-118	5.11011	6.14933e-113
chr16-43289475-43292523	ZBTB20_Motif2	4.24e-09	0.000212	TGCTGGGATTAAAG	2.52283e-62	2.15378	2.52283e-62	2.15378	2.59663e-57
chr19-36925230-36926934	ZBTB20_Motif2	1.53e-06	0.0209	TGCTAGGATTATAG	8.86654e-61	0.854597	8.86654e-61	0.854597	9.12589e-56
chr17-36231025-36231709	ZBTB20_Motif2	4.24e-09	0.000212	TGCTGGGATTAAAG	1.41745e-46	0.339537	1.41745e-46	0.339537	1.45891e-41
chr2-103279312-103280601	ZBTB20_Motif2	9.37e-07	0.0144	TGCTGGAATTACAG	1.05207e-36	1.8934	1.05207e-36	1.8934	1.08284e-31
chr3-97237289-97238972	ZBTB20_Motif2	2.08e-07	0.00396	TGCTGGGGTTAAAG	1.16495e-36	1.4677	1.16495e-36	1.4677	1.19903e-31
chr13-9011610-9012217	ZBTB20_Motif2	7.97e-08	0.0018	TGCTGGGAATTGAA	1.83473e-32	0.286278	1.83473e-32	0.286278	1.88839e-27
chrY-896949-898167	ZBTB20_Motif2	4.24e-09	0.000212	TGCTGGGATTAAAG	2.86515e-30	4.00196	2.86515e-30	4.00196	2.94896e-25
chr11-74434061-74435376	ZBTB20_Motif2	4.24e-09	0.000212	TGCTGGGATTAAAG	5.34784e-29	1.41726	5.34784e-29	1.41726	5.50427e-24
chr13-104761874-104765033	ZBTB20_Motif2	9.04e-06	0.0822	TTCTGGTATTAGAG	2.30483e-28	1.11084	2.30483e-28	1.11084	2.37224e-23
chr5-75017505-75020023	ZBTB20_Motif2	1.35e-06	0.0193	TGCTGGGGCTAAAG	3.83321e-28	1.41998	3.83321e-28	1.41998	3.94533e-23
chr5-75017505-75020023	ZBTB20_Motif2	6.13e-06	0.0645	TGCTGGGAACCAAA	3.83321e-28	1.41998	3.83321e-28	1.41998	3.94533e-23
chr18-35613962-35614627	ZBTB20_Motif2	1.04e-05	0.0891	TACTGAGATTTGAA	1.62332e-27	2.5141	1.62332e-27	2.5141	1.6708e-22
chr3-97254929-97257337	ZBTB20_Motif2	4.85e-07	0.00844	TGCTGAGAATAAAG	1.51437e-26	1.36631	1.51437e-26	1.36631	1.55866e-21
chr3-97254929-97257337	ZBTB20_Motif2	8.98e-06	0.0822	TGCTAGGGATTGAA	1.51437e-26	1.36631	1.51437e-26	1.36631	1.55866e-21
chr5-121450929-121452995	ZBTB20_Motif2	4.2e-08	0.00133	TGCTGGGATTTGAA	2.96585e-26	-0.350462	2.96585e-26	-0.350462	3.0526e-21
chr10-83093844-83095608	ZBTB20_Motif2	4.24e-09	0.000212	TGCTGGGATTAAAG	1.56631e-25	1.2128	1.56631e-25	1.2128	1.61213e-20
chr9-111085437-111087502	ZBTB20_Motif2	2.71e-06	0.0332	TTCTGGGAATATAA	2.78486e-25	1.64853	2.78486e-25	1.64853	2.86632e-20
chr6-28920887-28924188	ZBTB20_Motif2	1.49e-06	0.0207	TGCTGGGAATCCAA	1.05083e-24	-1.88189	1.05083e-24	-1.88189	1.08157e-19
chr6-28920887-28924188	ZBTB20_Motif2	8.15e-06	0.0776	TGCTGGGACAACAG	1.05083e-24	-1.88189	1.05083e-24	-1.88189	1.08157e-19
chr17-8223055-8227018	ZBTB20_Motif2	1.25e-06	0.0181	TGCTGGGAATGGAA	2.72698e-22	0.493766	2.72698e-22	0.493766	2.80675e-17
chr13-37777523-37779829	ZBTB20_Motif2	2.4e-06	0.0307	TGATGGGACTAGAG	4.83249e-22	0.842822	4.83249e-22	0.842822	4.97384e-17
chr3-97239386-97240526	ZBTB20_Motif2	4.2e-08	0.00133	TGCTGGGATTTGAA	4.86428e-22	2.29513	4.86428e-22	2.29513	5.00656e-17
chr7-73519825-73520506	ZBTB20_Motif2	7.97e-08	0.0018	TGCTGGGAATTGAA	9.69031e-22	2.8937	9.69031e-22	2.8937	9.97375e-17
chr10-63257765-63259856	ZBTB20_Motif2	4.48e-06	0.0512	TTCTGGGATTACAC	3.14392e-20	1.28653	3.14392e-20	1.28653	3.23588e-15
chr1-144180678-144181177	ZBTB20_Motif2	6.6e-07	0.011	TGCTAGGATTACAG	7.42668e-18	1.77053	7.42668e-18	1.77053	7.64391e-13
chr16-11143423-11144215	ZBTB20_Motif2	6.69e-07	0.011	GGCTGGGATTAAAG	2.24283e-17	0.267629	2.24283e-17	0.267629	2.30843e-12
chr2-102195148-102195876	ZBTB20_Motif2	2.56e-07	0.00466	TGCTGGGATTTTAA	4.91958e-17	1.98953	4.91958e-17	1.98953	5.06348e-12
chr18-37790753-37791360	ZBTB20_Motif2	7.75e-06	0.0751	TTCTGGGAACTGAA	8.02032e-17	2.1768	8.02032e-17	2.1768	8.25491e-12
chr12-83722640-83723442	ZBTB20_Motif2	1.15e-06	0.0171	CGCTGGGATTAAAG	2.35438e-16	1.5962	2.35438e-16	1.5962	2.42325e-11
chr1-9581953-9583125	ZBTB20_Motif2	7.97e-08	0.0018	TGCTGGGAATTGAA	4.66319e-16	1.77095	4.66319e-16	1.77095	4.79959e-11
chr8-34755106-34756551	ZBTB20_Motif2	3.43e-06	0.0404	TGTTGGGATTCAAA	8.32179e-16	1.04685	8.32179e-16	1.04685	8.56521e-11
chr4-134164387-134167177	ZBTB20_Motif2	4.2e-08	0.00133	TGCTGGGATTTGAA	1.27793e-15	-0.436375	1.27793e-15	-0.436375	1.31531e-10
chr4-134164387-134167177	ZBTB20_Motif2	1.25e-06	0.0181	TACTGGGATTTAAA	1.27793e-15	-0.436375	1.27793e-15	-0.436375	1.31531e-10
chr4-134164387-134167177	ZBTB20_Motif2	1.59e-06	0.0212	TGCTGGAACTAAAG	1.27793e-15	-0.436375	1.27793e-15	-0.436375	1.31531e-10
chr18-85697822-85698215	ZBTB20_Motif2	2.61e-07	0.00468	TGCTGGAATTAAAG	1.48786e-15	0.369786	1.48786e-15	0.369786	1.53138e-10
chr11-52023443-52024797	ZBTB20_Motif2	2.45e-07	0.00453	TGTTGGGATTAAAG	2.76252e-15	2.27158	2.76252e-15	2.27158	2.84332e-10
chr5-122157620-122159144	ZBTB20_Motif2	7.97e-08	0.0018	TGCTGGGAATTGAA	3.62446e-15	-0.335285	3.62446e-15	-0.335285	3.73047e-10
chr5-122371296-122373031	ZBTB20_Motif2	4.24e-09	0.000212	TGCTGGGATTAAAG	4.29988e-15	-0.3222	4.29988e-15	-0.3222	4.42565e-10
chrX-50622886-50623465	ZBTB20_Motif2	4.2e-08	0.00133	TGCTGGGATTTGAA	2.00082e-14	-0.896835	2.00082e-14	-0.896835	2.05935e-09
chrX-50622886-50623465	ZBTB20_Motif2	2.26e-06	0.0292	CGCTGGGATTTGAA	2.00082e-14	-0.896835	2.00082e-14	-0.896835	2.05935e-09
chr6-31165780-31166617	ZBTB20_Motif2	1.2e-05	0.0975	TCCTGGGAATAGAC	2.86479e-14	2.15949	2.86479e-14	2.15949	2.94859e-09
chrX-94177068-94178792	ZBTB20_Motif2	4.24e-09	0.000212	TGCTGGGATTAAAG	3.19004e-14	-0.293161	3.19004e-14	-0.293161	3.28335e-09
chr19-57092264-57093853	ZBTB20_Motif2	1.03e-05	0.0889	TGCTGGGGATTAAT	3.92155e-14	1.0049	3.92155e-14	1.0049	4.03625e-09
chr3-108828397-108831521	ZBTB20_Motif2	4.24e-09	0.000212	TGCTGGGATTAAAG	9.29611e-14	0.701662	9.29611e-14	0.701662	9.56802e-09
chr3-108828397-108831521	ZBTB20_Motif2	7.97e-08	0.0018	TGCTGGGAATTGAA	9.29611e-14	0.701662	9.29611e-14	0.701662	9.56802e-09
chr9-83007926-83010358	ZBTB20_Motif2	1.79e-07	0.00353	TGCTGAGATTAAAG	1.04094e-13	0.866498	1.04094e-13	0.866498	1.07138e-08
chr12-117599490-117600364	ZBTB20_Motif2	9.21e-07	0.0144	TGTTGGGATTACAG	1.39246e-13	1.8857	1.39246e-13	1.8857	1.43319e-08
chr11-103082823-103083684	ZBTB20_Motif2	4.24e-09	0.000212	TGCTGGGATTAAAG	2.82899e-13	-1.41768	2.82899e-13	-1.41768	2.91173e-08
chr11-103082823-103083684	ZBTB20_Motif2	4.2e-08	0.00133	TGCTGGGATTTGAA	2.82899e-13	-1.41768	2.82899e-13	-1.41768	2.91173e-08
chr11-103082823-103083684	ZBTB20_Motif2	1.79e-07	0.00353	TGCTGAGATTAAAG	2.82899e-13	-1.41768	2.82899e-13	-1.41768	2.91173e-08
chr11-103082823-103083684	ZBTB20_Motif2	6.39e-06	0.0662	TGCTGGGAACCGAA	2.82899e-13	-1.41768	2.82899e-13	-1.41768	2.91173e-08
chr5-121218732-121221244	ZBTB20_Motif2	7.97e-08	0.0018	TGCTGGGAATTGAA	4.30779e-13	-0.284959	4.30779e-13	-0.284959	4.4338e-08
chr12-55682917-55683685	ZBTB20_Motif2	2.57e-06	0.0319	GGCTGGGAATTGAA	5.59151e-13	2.24151	5.59151e-13	2.24151	5.75507e-08
chr15-39172045-39173101	ZBTB20_Motif2	7.94e-07	0.0127	TTCTGGGAATTGAA	2.41594e-12	2.56327	2.41594e-12	2.56327	2.48661e-07
chrX-167093215-167093893	ZBTB20_Motif2	8.28e-06	0.0783	TTCTGGGGATACAG	3.13925e-12	1.19479	3.13925e-12	1.19479	3.23108e-07
chrX-41803622-41804425	ZBTB20_Motif2	5.8e-06	0.0627	TGCTAAGATTACAG	3.45369e-12	3.24202	3.45369e-12	3.24202	3.55471e-07
chr16-45222616-45225081	ZBTB20_Motif2	9.45e-07	0.0144	TGCTGGGAATGAAG	4.00003e-12	0.550714	4.00003e-12	0.550714	4.11703e-07
chrX-152232202-152234382	ZBTB20_Motif2	1.7e-07	0.00352	TGCTGGGATTAATG	8.19107e-12	-0.312775	8.19107e-12	-0.312775	8.43066e-07
chrX-152232202-152234382	ZBTB20_Motif2	6.66e-06	0.0677	TGCTGGGAATAATT	8.19107e-12	-0.312775	8.19107e-12	-0.312775	8.43066e-07
chr11-32488752-32489899	ZBTB20_Motif2	7.97e-08	0.0018	TGCTGGGAATTGAA	9.56261e-12	1.0511	9.56261e-12	1.0511	9.84231e-07
chr11-32488752-32489899	ZBTB20_Motif2	6.35e-06	0.0662	AGCTGGGACTACAG	9.56261e-12	1.0511	9.56261e-12	1.0511	9.84231e-07
chr13-51813344-51814843	ZBTB20_Motif2	1.7e-06	0.0224	TGCTGGGAATACTA	1.19704e-11	0.872125	1.19704e-11	0.872125	1.23205e-06
chr7-114094355-114096020	ZBTB20_Motif2	3.06e-06	0.0371	TGCTGGGATCAAAC	1.33644e-11	0.669322	1.33644e-11	0.669322	1.37553e-06
chr9-122238572-122239626	ZBTB20_Motif2	4.2e-08	0.00133	TGCTGGGATTTGAA	1.36826e-11	1.42404	1.36826e-11	1.42404	1.40828e-06
chr5-143808809-143810277	ZBTB20_Motif2	1.52e-07	0.00326	TGCTAGGATTAAAG	1.59729e-11	1.05346	1.59729e-11	1.05346	1.64401e-06
chr5-143808809-143810277	ZBTB20_Motif2	1.59e-06	0.0212	TACTGGGATTACAG	1.59729e-11	1.05346	1.59729e-11	1.05346	1.64401e-06
chr5-122130257-122132626	ZBTB20_Motif2	7.72e-09	0.000371	TGCTGGGATTAGAG	2.89173e-11	-0.258105	2.89173e-11	-0.258105	2.97631e-06
chr7-98359941-98362201	ZBTB20_Motif2	5.97e-06	0.064	TGCTGAGATTACTG	3.30768e-11	1.02314	3.30768e-11	1.02314	3.40443e-06
chrX-50583286-50584443	ZBTB20_Motif2	4.24e-09	0.000212	TGCTGGGATTAAAG	3.5862e-11	-0.808076	3.5862e-11	-0.808076	3.6911e-06
chr17-84433730-84435716	ZBTB20_Motif2	4.2e-08	0.00133	TGCTGGGATTTGAA	3.92992e-11	0.555747	3.92992e-11	0.555747	4.04487e-06
chr16-95742307-95743772	ZBTB20_Motif2	3.89e-06	0.0449	TTCTGGGATTTAAT	4.22068e-11	0.739555	4.22068e-11	0.739555	4.34413e-06
chr3-52923180-52925499	ZBTB20_Motif2	7.97e-08	0.0018	TGCTGGGAATTGAA	4.76998e-11	0.926687	4.76998e-11	0.926687	4.9095e-06
chr3-52923180-52925499	ZBTB20_Motif2	9.46e-06	0.0834	TGCTGGGATGAAAC	4.76998e-11	0.926687	4.76998e-11	0.926687	4.9095e-06
chr11-115938341-115940060	ZBTB20_Motif2	8.78e-07	0.0139	TGCTGGGATCACAG	6.92539e-11	0.94783	6.92539e-11	0.94783	7.12796e-06
chr11-115938341-115940060	ZBTB20_Motif2	9.52e-06	0.0834	TTCTGGAACTAGAG	6.92539e-11	0.94783	6.92539e-11	0.94783	7.12796e-06
chr15-86228268-86230025	ZBTB20_Motif2	5.06e-08	0.00156	TGCTGGGATTACAG	7.56826e-11	0.57459	7.56826e-11	0.57459	7.78963e-06
chr4-130735684-130736643	ZBTB20_Motif2	7.26e-06	0.0726	TGCTAGAATTACAG	9.10118e-11	1.6817	9.10118e-11	1.6817	9.36739e-06
chr2-31114369-31116596	ZBTB20_Motif2	1.09e-05	0.0897	TGCTCGGATTAAAG	1.17559e-10	0.505806	1.17559e-10	0.505806	1.20997e-05
chr3-152238726-152239327	ZBTB20_Motif2	1.07e-06	0.016	TGCTGAGAATTAAA	1.68491e-10	1.85904	1.68491e-10	1.85904	1.73419e-05
chr10-25395244-25396060	ZBTB20_Motif2	1.05e-05	0.0891	TGCTGAGAACTGAA	1.85378e-10	1.20442	1.85378e-10	1.20442	1.908e-05
chr14-14688478-14689168	ZBTB20_Motif2	9.04e-06	0.0822	GGCTGGGAATCAAG	2.23415e-10	1.49977	2.23415e-10	1.49977	2.2995e-05
chr19-37284356-37285757	ZBTB20_Motif2	7.97e-08	0.0018	TGCTGGGAATTGAA	2.27524e-10	1.35589	2.27524e-10	1.35589	2.34179e-05
chr6-134785080-134787036	ZBTB20_Motif2	4.24e-09	0.000212	TGCTGGGATTAAAG	2.62609e-10	0.580917	2.62609e-10	0.580917	2.70291e-05
chr7-90451861-90452611	ZBTB20_Motif2	6.26e-08	0.0018	TGCTGGGAATTGAG	3.13697e-10	1.36829	3.13697e-10	1.36829	3.22873e-05
chr2-146115584-146117539	ZBTB20_Motif2	7.51e-06	0.0739	TTCTGGGAACTAAA	3.14088e-10	1.15837	3.14088e-10	1.15837	3.23275e-05
chr2-146115584-146117539	ZBTB20_Motif2	1.23e-05	0.0984	GGCTGGGAACAAAG	3.14088e-10	1.15837	3.14088e-10	1.15837	3.23275e-05
chr6-88723888-88725868	ZBTB20_Motif2	1.09e-05	0.0897	GGCTGGGGATAAAG	3.3032e-10	0.46476	3.3032e-10	0.46476	3.39982e-05
chr1-177343892-177344408	ZBTB20_Motif2	4.78e-06	0.0536	TGCTGAGAATAAAC	4.79464e-10	1.04687	4.79464e-10	1.04687	4.93489e-05
chr8-40340694-40342045	ZBTB20_Motif2	7.97e-08	0.0018	TGCTGGGAATTGAA	7.07215e-10	1.70217	7.07215e-10	1.70217	7.27901e-05
chr1-180821832-180822864	ZBTB20_Motif2	1.5e-06	0.0207	TGCTGGTATTAAAG	7.36188e-10	0.778246	7.36188e-10	0.778246	7.57721e-05
chr1-180821832-180822864	ZBTB20_Motif2	3.14e-06	0.0377	TGCTGGGGTCAAAG	7.36188e-10	0.778246	7.36188e-10	0.778246	7.57721e-05
chr12-80797446-80797914	ZBTB20_Motif2	4.24e-09	0.000212	TGCTGGGATTAAAG	1.05661e-09	1.35468	1.05661e-09	1.35468	0.000108751
chr12-80797446-80797914	ZBTB20_Motif2	1.39e-06	0.0196	TGATGGGAATAGAA	1.05661e-09	1.35468	1.05661e-09	1.35468	0.000108751
chr5-122191127-122192822	ZBTB20_Motif2	4.24e-09	0.000212	TGCTGGGATTAAAG	1.35621e-09	-0.370678	1.35621e-09	-0.370678	0.000139588
chr5-122191127-122192822	ZBTB20_Motif2	4.56e-06	0.0517	TGTTGAGATTTAAG	1.35621e-09	-0.370678	1.35621e-09	-0.370678	0.000139588
chr5-122191127-122192822	ZBTB20_Motif2	9.46e-06	0.0834	TGCTGGGATAAAAT	1.35621e-09	-0.370678	1.35621e-09	-0.370678	0.000139588
chr5-107753483-107755157	ZBTB20_Motif2	3.42e-06	0.0404	TTCTGAGATTTAAA	1.64158e-09	0.794213	1.64158e-09	0.794213	0.000168959
chr11-106065234-106066863	ZBTB20_Motif2	8.89e-06	0.0822	TGCTGGAATCACAG	1.65647e-09	0.318258	1.65647e-09	0.318258	0.000170492
chr9-64264431-64265126	ZBTB20_Motif2	4.24e-09	0.000212	TGCTGGGATTAAAG	1.73156e-09	2.05926	1.73156e-09	2.05926	0.00017822
chr9-64264431-64265126	ZBTB20_Motif2	6.13e-06	0.0645	TGCTGGGAACCAAA	1.73156e-09	2.05926	1.73156e-09	2.05926	0.00017822
chr9-64264431-64265126	ZBTB20_Motif2	7.72e-06	0.0751	AGCTGGGATCAAAA	1.73156e-09	2.05926	1.73156e-09	2.05926	0.00017822
chr6-88999395-89000687	ZBTB20_Motif2	4.9e-06	0.0545	TGCTAGGAATCAAA	2.26272e-09	-0.465183	2.26272e-09	-0.465183	0.000232891
chr14-27354445-27355712	ZBTB20_Motif2	6.19e-07	0.0106	TGCTGGGATTGGAA	3.08498e-09	0.857123	3.08498e-09	0.857123	0.000317521
chrX-94211803-94213799	ZBTB20_Motif2	7.97e-08	0.0018	TGCTGGGAATTGAA	5.36624e-09	-0.265353	5.36624e-09	-0.265353	0.00055232
chrX-94211803-94213799	ZBTB20_Motif2	6.6e-07	0.011	TGCTAGGATTACAG	5.36624e-09	-0.265353	5.36624e-09	-0.265353	0.00055232
chr17-70957750-70959395	ZBTB20_Motif2	6.56e-06	0.0673	TTCTGAGAATTGAA	8.11758e-09	1.10442	8.11758e-09	1.10442	0.000835502
chr4-154122726-154124411	ZBTB20_Motif2	7.94e-07	0.0127	TTCTGGGAATTGAA	1.95789e-08	0.695381	1.95789e-08	0.695381	0.00201516
chr11-21178218-21181234	ZBTB20_Motif2	4.24e-09	0.000212	TGCTGGGATTAAAG	2.15528e-08	0.540483	2.15528e-08	0.540483	0.00221832
chr11-21178218-21181234	ZBTB20_Motif2	3.66e-06	0.0426	TGCTGAGATTAAAT	2.15528e-08	0.540483	2.15528e-08	0.540483	0.00221832
chr5-122183968-122184886	ZBTB20_Motif2	5.14e-06	0.0566	TGCTGAGAATCAAA	2.17141e-08	-0.423722	2.17141e-08	-0.423722	0.00223492
chr17-12949814-12952538	ZBTB20_Motif2	2.91e-08	0.00133	TGCTGGGAATAAAG	2.40611e-08	0.661361	2.40611e-08	0.661361	0.00247649
chr17-12949814-12952538	ZBTB20_Motif2	4.2e-08	0.00133	TGCTGGGATTTGAA	2.40611e-08	0.661361	2.40611e-08	0.661361	0.00247649
chr4-48272648-48273701	ZBTB20_Motif2	1.22e-05	0.0984	TGCTGGGATTGCTA	2.80669e-08	0.729417	2.80669e-08	0.729417	0.00288879
chr11-101734663-101735298	ZBTB20_Motif2	4.24e-09	0.000212	TGCTGGGATTAAAG	2.93928e-08	1.49188	2.93928e-08	1.49188	0.00302526
chr14-56545446-56547092	ZBTB20_Motif2	6.68e-08	0.0018	TGCTGGGATTACAA	3.10792e-08	1.39168	3.10792e-08	1.39168	0.00319883
chr17-86352612-86354718	ZBTB20_Motif2	1.09e-05	0.0897	TGCTGGAACTCAAG	3.22686e-08	0.517433	3.22686e-08	0.517433	0.00332125
chrX-41805415-41806402	ZBTB20_Motif2	4.24e-09	0.000212	TGCTGGGATTAAAG	4.01116e-08	1.69494	4.01116e-08	1.69494	0.00412849
chr12-21337272-21338064	ZBTB20_Motif2	1.26e-07	0.00274	TGCTGGGACTTGAG	5.16265e-08	1.43943	5.16265e-08	1.43943	0.00531365
chr13-37860809-37861437	ZBTB20_Motif2	9.37e-06	0.0834	TGCTGGAAATGAAG	7.33978e-08	0.955958	7.33978e-08	0.955958	0.00755446
chr11-94336924-94337831	ZBTB20_Motif2	1.77e-06	0.0231	TTCTGAGATTAAAG	7.79679e-08	2.37823	7.79679e-08	2.37823	0.00802485
chr11-94336924-94337831	ZBTB20_Motif2	2.45e-06	0.031	TGCTAGGGTTAAAG	7.79679e-08	2.37823	7.79679e-08	2.37823	0.00802485
chr5-121564069-121565145	ZBTB20_Motif2	4.24e-09	0.000212	TGCTGGGATTAAAG	8.29019e-08	-0.310723	8.29019e-08	-0.310723	0.00853268
chr4-107266805-107268085	ZBTB20_Motif2	5.52e-06	0.0602	TGCTGGGGTTCCAG	8.66077e-08	2.60319	8.66077e-08	2.60319	0.0089141
chr4-107266805-107268085	ZBTB20_Motif2	1.07e-05	0.0897	TACTGGGAATCAAA	8.66077e-08	2.60319	8.66077e-08	2.60319	0.0089141
chr15-81990733-81991267	ZBTB20_Motif2	2.3e-07	0.0043	TGCTGGGATCAAAG	1.09477e-07	1.16437	1.09477e-07	1.16437	0.011268
chr1-85091190-85092439	ZBTB20_Motif2	4.24e-09	0.000212	TGCTGGGATTAAAG	1.13152e-07	1.15779	1.13152e-07	1.15779	0.0116462
chr19-37265251-37266212	ZBTB20_Motif2	4.2e-08	0.00133	TGCTGGGATTTGAA	1.28802e-07	1.18841	1.28802e-07	1.18841	0.0132569
chr19-37265251-37266212	ZBTB20_Motif2	4.34e-07	0.00766	TTCTGGGATTACAG	1.28802e-07	1.18841	1.28802e-07	1.18841	0.0132569
chr3-122389720-122392685	ZBTB20_Motif2	4.2e-08	0.00133	TGCTGGGATTTGAA	1.36162e-07	0.395044	1.36162e-07	0.395044	0.0140145
chr8-123282418-123284576	ZBTB20_Motif2	4.24e-09	0.000212	TGCTGGGATTAAAG	1.51926e-07	0.475604	1.51926e-07	0.475604	0.0156369
chr8-123282418-123284576	ZBTB20_Motif2	1.91e-07	0.00369	TGCTGGGATTAAAC	1.51926e-07	0.475604	1.51926e-07	0.475604	0.0156369
chr8-123282418-123284576	ZBTB20_Motif2	2.54e-06	0.0318	TGCTGGGGTTAATG	1.51926e-07	0.475604	1.51926e-07	0.475604	0.0156369
chr5-107977712-107980257	ZBTB20_Motif2	4.24e-09	0.000212	TGCTGGGATTAAAG	1.9672e-07	0.445842	1.9672e-07	0.445842	0.0202474
chr19-6669913-6670755	ZBTB20_Motif2	7.22e-06	0.0726	TTCTGGGATTGCAG	2.15178e-07	-0.31453	2.15178e-07	-0.31453	0.0221472
chr5-134370486-134372161	ZBTB20_Motif2	8.32e-08	0.00185	TGCTGGGACTAAAG	2.24557e-07	-0.507046	2.24557e-07	-0.507046	0.0231126
chr5-134370486-134372161	ZBTB20_Motif2	1.01e-05	0.0877	TGCTGGGGATGAAA	2.24557e-07	-0.507046	2.24557e-07	-0.507046	0.0231126
chr4-34832374-34833282	ZBTB20_Motif2	4.2e-08	0.00133	TGCTGGGATTTGAA	2.36046e-07	1.45412	2.36046e-07	1.45412	0.0242951
chr2-181916738-181919220	ZBTB20_Motif2	4.24e-09	0.000212	TGCTGGGATTAAAG	2.83968e-07	0.651131	2.83968e-07	0.651131	0.0292274
chr2-181916738-181919220	ZBTB20_Motif2	4.24e-09	0.000212	TGCTGGGATTAAAG	2.83968e-07	0.651131	2.83968e-07	0.651131	0.0292274
chr2-181916738-181919220	ZBTB20_Motif2	4.2e-08	0.00133	TGCTGGGATTTGAA	2.83968e-07	0.651131	2.83968e-07	0.651131	0.0292274
chr2-181916738-181919220	ZBTB20_Motif2	7.51e-06	0.0739	TGCTGGGAGTAAAG	2.83968e-07	0.651131	2.83968e-07	0.651131	0.0292274
chr12-85344889-85346757	ZBTB20_Motif2	1.79e-07	0.00353	TGCTGAGATTAAAG	3.46376e-07	0.554882	3.46376e-07	0.554882	0.0356508
chr12-15712652-15714425	ZBTB20_Motif2	9.52e-06	0.0834	TACTGGGAATAATG	3.57615e-07	0.482057	3.57615e-07	0.482057	0.0368075
chr9-72086633-72087328	ZBTB20_Motif2	4.24e-09	0.000212	TGCTGGGATTAAAG	3.58554e-07	1.40147	3.58554e-07	1.40147	0.0369042
chr1-13786820-13789570	ZBTB20_Motif2	7.97e-08	0.0018	TGCTGGGAATTGAA	3.99438e-07	0.428878	3.99438e-07	0.428878	0.0411122
chr1-13786820-13789570	ZBTB20_Motif2	1.16e-05	0.0944	TCCTGAGATTTAAA	3.99438e-07	0.428878	3.99438e-07	0.428878	0.0411122
chr5-137692758-137693388	ZBTB20_Motif2	9.04e-06	0.0822	TGCTGAGGATTAAA	3.99842e-07	2.05208	3.99842e-07	2.05208	0.0411537
chr6-50938314-50939772	ZBTB20_Motif2	7.87e-06	0.0756	GGCTGGGGTTAAAA	4.01147e-07	1.07075	4.01147e-07	1.07075	0.0412881
