## Supplemental Table 11 for "Early, adjuvant-responsive epigenetic programs in B cells imprint subsequent plasma cell survival and the duration of humoral immunity"

### Sheet: Sheet1
Supplemental Table 11: ChromVAR results scATAC-seq day 14 ZBTB20KO GC B Sigma adjuvant.
MOTIF ID	p_val	avg_diff	pct.1	pct.2	p_val_adj
MA0681.2	3.17911e-37	-0.40088	0.414	0.571	2.37161e-34
MA0506.1	8.34471e-35	-0.358171	0.439	0.596	6.22516e-32
MA0060.3	5.57847e-34	-0.405409	0.357	0.508	4.16154e-31
MA0502.2	1.98979e-33	-0.387349	0.41	0.569	1.48438e-30
MA1644.1	6.67645e-33	-0.394624	0.383	0.525	4.98063e-30
MA0151.1	2.41688e-30	-0.305572	0.421	0.563	1.80299e-27
MA0497.1	1.88459e-29	-0.357811	0.362	0.509	1.40591e-26
MA0041.1	1.25379e-27	-0.317876	0.399	0.541	9.35331e-25
MA0626.1	1.64336e-25	0.331295	0.597	0.463	1.22595e-22
MA1125.1	2.97301e-25	-0.294145	0.4	0.531	2.21786e-22
MA0901.2	4.99324e-25	-0.309915	0.381	0.528	3.72496e-22
MA1475.1	4.72165e-24	-0.358548	0.396	0.516	3.52235e-21
MA0682.2	6.38297e-24	-0.297385	0.381	0.511	4.7617e-21
MA1578.1	8.84434e-24	0.30094	0.573	0.453	6.59788e-21
MA0757.1	1.4247e-21	-0.318617	0.389	0.51	1.06282e-18
MA0622.1	3.84458e-21	0.316756	0.603	0.478	2.86806e-18
MA1143.1	4.98194e-21	-0.318818	0.392	0.514	3.71653e-18
MA0679.2	5.54251e-21	-0.290445	0.369	0.497	4.13471e-18
MA0052.4	8.92116e-21	-0.292294	0.412	0.513	6.65519e-18
MA0798.2	2.48365e-20	-0.322826	0.473	0.58	1.8528e-17
MA0714.1	1.61866e-19	-0.276216	0.377	0.501	1.20752e-16
MA0070.1	4.8929e-19	-0.299216	0.483	0.581	3.6501e-16
MA0712.2	5.63852e-19	-0.268791	0.381	0.501	4.20634e-16
MA0799.1	1.02319e-18	-0.32339	0.433	0.53	7.63303e-16
MA0095.2	4.63375e-18	-0.264828	0.359	0.455	3.45677e-15
MA1140.2	1.02025e-17	-0.307628	0.404	0.497	7.61104e-15
MA0790.1	2.39911e-17	-0.269155	0.434	0.548	1.78974e-14
MA0638.1	2.66602e-17	-0.272288	0.421	0.536	1.98885e-14
MA0105.4	5.5496e-17	0.405731	0.547	0.433	4.14e-14
MA0510.2	1.57027e-16	-0.299046	0.429	0.525	1.17142e-13
MA1136.1	2.05542e-16	-0.278592	0.433	0.523	1.53334e-13
MA1547.1	4.56509e-16	-0.251486	0.381	0.475	3.40556e-13
MA0834.1	1.74701e-15	-0.286462	0.392	0.493	1.30327e-12
MA1131.1	2.50667e-15	-0.267879	0.422	0.519	1.86998e-12
MA0600.2	4.56751e-15	-0.292633	0.423	0.514	3.40736e-12
MA0699.1	5.43477e-15	-0.252487	0.446	0.548	4.05434e-12
MA1129.1	2.64596e-14	-0.260008	0.421	0.52	1.97389e-11
MA0840.1	5.10604e-14	-0.257245	0.432	0.515	3.8091e-11
MA0778.1	8.14358e-13	0.389872	0.529	0.439	6.07511e-10
MA0101.1	1.87757e-12	0.442438	0.488	0.397	1.40066e-09
MA0107.1	5.74502e-09	0.373539	0.495	0.418	4.28578e-06
