## Supplemental Table 12 for "Early, adjuvant-responsive epigenetic programs in B cells imprint subsequent plasma cell survival and the duration of humoral immunity"

### Sheet: Sheet1
Supplemental Table 12: ChromVAR results from day 14 ZBTB20KO GC B alum enriched cluster.
MOTIF ID	p_val	avg_diff	pct.1	pct.2	p_val_adj
MA1508.1	2.57804e-152	1.33574	0.785	0.329	1.92322e-149
MA0624.1	5.19756e-119	1.33024	0.769	0.348	3.87738e-116
MA0062.3	9.25408e-134	1.29552	0.789	0.364	6.90355e-131
MA0081.2	2.73541e-134	1.29165	0.744	0.307	2.04061e-131
MA0761.2	6.86632e-135	1.27829	0.785	0.357	5.12228e-132
MA0625.1	2.30415e-111	1.27455	0.738	0.36	1.71889e-108
MA0606.1	7.84584e-121	1.27093	0.762	0.341	5.85299e-118
MA0598.3	6.71157e-128	1.26253	0.781	0.36	5.00683e-125
MA0640.2	9.45456e-131	1.2484	0.796	0.351	7.0531e-128
MA0473.3	7.89734e-132	1.23372	0.793	0.364	5.89142e-129
MA1525.1	8.32791e-107	1.23191	0.726	0.34	6.21262e-104
MA0764.2	1.81599e-134	1.22597	0.796	0.359	1.35473e-131
MA0152.1	5.65979e-114	1.20235	0.759	0.342	4.2222e-111
MA0080.5	7.27772e-132	1.20177	0.739	0.296	5.42918e-129
MA0687.1	8.77424e-115	1.17515	0.729	0.332	6.54558e-112
MA0499.2	1.68616e-83	1.11684	0.73	0.378	1.25788e-80
MA1558.1	7.89476e-73	1.08914	0.712	0.394	5.88949e-70
MA1631.1	1.019e-80	1.07528	0.717	0.383	7.60171e-78
MA0521.1	7.73825e-82	1.04387	0.733	0.389	5.77274e-79
MA0816.1	7.38392e-76	1.03863	0.708	0.368	5.5084e-73
MA1620.1	2.99182e-61	1.03742	0.678	0.398	2.2319e-58
MA1648.1	1.10464e-71	1.02256	0.712	0.393	8.24058e-69
MA1559.1	2.25809e-66	1.01391	0.684	0.391	1.68454e-63
MA0002.2	7.79168e-88	1.01303	0.629	0.294	5.81259e-85
MA0522.3	8.9274e-70	1.01284	0.719	0.395	6.65984e-67
MA1641.1	6.8788e-74	1.00017	0.705	0.39	5.13159e-71
MA1155.1	5.14728e-101	0.990673	0.68	0.31	3.83987e-98
MA0830.2	2.58227e-66	0.989078	0.708	0.411	1.92637e-63
MA0745.2	1.66231e-58	0.982133	0.669	0.379	1.24008e-55
MA1619.1	9.54812e-69	0.980866	0.691	0.39	7.1229e-66
MA1633.1	1.8821e-79	0.970305	0.567	0.268	1.40404e-76
MA0500.2	2.32187e-67	0.967415	0.713	0.398	1.73212e-64
MA0149.1	1.65027e-120	0.963795	0.736	0.329	1.2311e-117
MA1472.1	2.3149e-66	0.953342	0.712	0.405	1.72692e-63
MA0513.1	2.09159e-90	0.947939	0.683	0.339	1.56033e-87
MA0698.1	7.1333e-69	0.946468	0.678	0.361	5.32144e-66
MA1467.1	7.21347e-70	0.935513	0.694	0.382	5.38125e-67
MA0489.1	1.15918e-63	0.931259	0.493	0.237	8.64747e-61
MA1622.1	3.64124e-61	0.92615	0.488	0.231	2.71636e-58
MA1597.1	5.58508e-96	0.92439	0.691	0.329	4.16647e-93
MA0508.3	4.75712e-90	0.921464	0.682	0.348	3.54881e-87
MA1623.1	1.13393e-101	0.915768	0.677	0.3	8.45912e-99
MA1100.2	1.26381e-64	0.915158	0.713	0.401	9.42803e-62
MA0065.2	1.27957e-97	0.912622	0.719	0.355	9.54559e-95
MA0136.2	2.1826e-79	0.909009	0.747	0.434	1.62822e-76
MA0462.2	1.35518e-61	0.906723	0.47	0.217	1.01096e-58
MA0103.3	7.40667e-64	0.902834	0.688	0.394	5.52538e-61
MA1621.1	4.75116e-46	0.899625	0.649	0.411	3.54437e-43
MA0496.3	7.80316e-79	0.899542	0.559	0.268	5.82116e-76
MA0665.1	3.35047e-65	0.899247	0.71	0.41	2.49945e-62
MA1634.1	2.21018e-60	0.897946	0.473	0.214	1.64879e-57
MA1489.1	8.10861e-76	0.895081	0.7	0.395	6.04902e-73
MA0501.1	1.38846e-67	0.883221	0.59	0.299	1.03579e-64
MA1654.1	4.61849e-84	0.872011	0.684	0.354	3.4454e-81
MA1629.1	1.2081e-84	0.871748	0.69	0.354	9.01239e-82
MA0835.2	1.04126e-57	0.87151	0.465	0.217	7.76781e-55
MA0477.2	3.29177e-53	0.870062	0.467	0.235	2.45566e-50
MA0514.1	2.15192e-79	0.869191	0.664	0.346	1.60533e-76
MA1652.1	3.12627e-83	0.864057	0.709	0.379	2.3322e-80
MA0480.1	3.53227e-70	0.863449	0.694	0.405	2.63507e-67
MA0832.1	1.26358e-59	0.857619	0.701	0.423	9.42633e-57
MA1628.1	2.19977e-86	0.856352	0.688	0.343	1.64103e-83
MA1647.1	1.77678e-76	0.855592	0.65	0.335	1.32548e-73
MA1579.1	5.59395e-83	0.852432	0.68	0.357	4.17309e-80
MA0867.2	4.75916e-75	0.84829	0.659	0.343	3.55033e-72
MA0591.1	1.1364e-70	0.8472	0.624	0.334	8.47757e-68
MA1593.1	1.44532e-73	0.844193	0.65	0.351	1.07821e-70
MA0089.2	4.20194e-65	0.84257	0.559	0.293	3.13464e-62
MA0476.1	7.97912e-54	0.839143	0.458	0.244	5.95243e-51
MA1123.2	1.05543e-62	0.838216	0.647	0.376	7.87349e-60
MA0478.1	4.84152e-54	0.837918	0.49	0.252	3.61177e-51
MA0597.1	2.27018e-70	0.835613	0.681	0.372	1.69355e-67
MA0048.2	1.47624e-53	0.825325	0.687	0.408	1.10128e-50
MA0517.1	6.75251e-76	0.818945	0.623	0.307	5.03737e-73
MA1646.1	2.1789e-76	0.818119	0.674	0.357	1.62546e-73
MA0050.2	6.9818e-82	0.814488	0.617	0.303	5.20843e-79
MA1638.1	3.23693e-65	0.810909	0.681	0.372	2.41475e-62
MA0515.1	4.87299e-68	0.796133	0.673	0.384	3.63525e-65
MA1148.1	2.07194e-73	0.795133	0.69	0.368	1.54567e-70
MA1418.1	5.63321e-65	0.794537	0.644	0.345	4.20237e-62
MA1635.1	6.66533e-50	0.791009	0.663	0.401	4.97234e-47
MA1618.1	2.822e-56	0.784704	0.676	0.399	2.10521e-53
MA1115.1	1.39673e-30	0.781689	0.749	0.536	1.04196e-27
MA1643.1	1.68911e-64	0.779147	0.643	0.348	1.26008e-61
MA0150.2	2.30736e-55	0.775417	0.569	0.308	1.72129e-52
MA0820.1	1.94998e-49	0.774226	0.669	0.407	1.45468e-46
MA1109.1	4.8513e-63	0.772632	0.676	0.386	3.61907e-60
MA1529.1	2.17148e-55	0.770582	0.654	0.384	1.61992e-52
MA1527.1	3.94475e-61	0.764488	0.637	0.351	2.94278e-58
MA0073.1	1.85074e-89	0.763122	0.661	0.31	1.38065e-86
MA1114.1	1.49974e-65	0.76191	0.632	0.345	1.11881e-62
MA1141.1	6.33248e-45	0.759554	0.43	0.236	4.72403e-42
MA0130.1	7.35683e-74	0.75538	0.675	0.371	5.48819e-71
MA1642.1	2.48566e-59	0.743631	0.674	0.386	1.8543e-56
MA0114.4	4.56866e-63	0.738553	0.682	0.394	3.40822e-60
MA0743.2	2.72016e-52	0.737841	0.668	0.406	2.02924e-49
MA1135.1	3.61945e-44	0.737336	0.473	0.246	2.70011e-41
MA0528.2	1.38473e-78	0.735611	0.699	0.376	1.03301e-75
MA1521.1	3.51843e-57	0.73307	0.635	0.367	2.62475e-54
MA1130.1	4.78085e-42	0.73159	0.444	0.243	3.56652e-39
MA0503.1	1.76484e-62	0.730863	0.638	0.354	1.31657e-59
MA0484.2	5.94066e-60	0.728628	0.67	0.382	4.43174e-57
MA1142.1	5.3672e-44	0.727002	0.427	0.237	4.00393e-41
MA0645.1	1.51434e-54	0.721986	0.724	0.457	1.1297e-51
MA1138.1	1.09397e-40	0.719814	0.446	0.255	8.16103e-38
MA0667.1	2.07554e-50	0.718993	0.675	0.417	1.54835e-47
MA0490.2	1.03798e-41	0.71892	0.425	0.239	7.74331e-39
MA0627.2	2.18138e-27	0.718846	0.735	0.542	1.62731e-24
MA1128.1	2.08916e-41	0.718824	0.435	0.24	1.55852e-38
MA1137.1	1.20214e-40	0.717767	0.445	0.247	8.96796e-38
MA0442.2	9.21513e-55	0.715126	0.62	0.376	6.87448e-52
MA1594.1	4.24365e-56	0.715012	0.642	0.386	3.16577e-53
MA0769.2	1.00621e-57	0.714978	0.64	0.364	7.50636e-55
MA1536.1	1.02483e-54	0.712329	0.615	0.366	7.64524e-52
MA1421.1	3.46244e-56	0.711348	0.648	0.391	2.58298e-53
MA1541.1	1.55247e-57	0.709507	0.606	0.343	1.15814e-54
MA0099.3	1.87643e-40	0.708969	0.441	0.24	1.39982e-37
MA1152.1	1.57103e-51	0.70649	0.626	0.379	1.17199e-48
MA1600.1	3.11332e-59	0.701724	0.642	0.376	2.32253e-56
MA0691.1	3.66136e-46	0.700454	0.652	0.409	2.73137e-43
MA1134.1	3.2233e-38	0.699031	0.443	0.256	2.40458e-35
MA0684.2	2.58484e-52	0.693298	0.603	0.34	1.92829e-49
MA0523.1	1.91628e-54	0.692773	0.627	0.376	1.42954e-51
MA0792.1	3.77637e-26	0.691298	0.744	0.542	2.81717e-23
MA0504.1	1.40926e-65	0.69064	0.662	0.374	1.05131e-62
MA1150.1	3.25567e-50	0.687811	0.65	0.398	2.42873e-47
MA0164.1	2.15775e-50	0.685615	0.642	0.395	1.60968e-47
MA1655.1	1.12595e-53	0.684844	0.641	0.346	8.39956e-51
MA1520.1	3.59579e-49	0.683238	0.646	0.391	2.68246e-46
MA0805.1	2.93836e-50	0.683074	0.591	0.347	2.19201e-47
MA0029.1	2.71055e-48	0.681725	0.632	0.39	2.02207e-45
MA1532.1	1.55536e-50	0.680546	0.612	0.377	1.1603e-47
MA1120.1	9.08734e-51	0.67786	0.642	0.377	6.77915e-48
MA0507.1	1.21127e-28	0.677535	0.737	0.536	9.03608e-26
MA1144.1	2.77107e-37	0.677076	0.429	0.257	2.06722e-34
MA1601.1	2.88191e-56	0.676644	0.615	0.36	2.14991e-53
MA1630.1	2.82565e-57	0.673939	0.653	0.384	2.10794e-54
MA0728.1	2.88982e-56	0.67355	0.615	0.346	2.15581e-53
MA0659.2	4.61353e-55	0.672964	0.641	0.368	3.44169e-52
MA0593.1	1.51907e-46	0.67192	0.663	0.417	1.13323e-43
MA0518.1	3.3563e-52	0.671827	0.615	0.352	2.5038e-49
MA1528.1	6.28648e-52	0.667974	0.623	0.367	4.68971e-49
MA1149.1	1.93635e-48	0.666086	0.65	0.409	1.44451e-45
MA0491.2	1.56001e-36	0.664628	0.414	0.236	1.16377e-33
MA0091.1	1.39895e-45	0.664221	0.661	0.423	1.04362e-42
MA0841.1	1.97962e-43	0.664125	0.482	0.274	1.4768e-40
MA1616.1	2.15829e-51	0.663922	0.661	0.39	1.61008e-48
MA0161.2	4.98512e-50	0.663136	0.641	0.402	3.7189e-47
MA1487.1	4.4417e-52	0.661081	0.665	0.398	3.31351e-49
MA0258.2	9.68913e-52	0.660616	0.595	0.34	7.22809e-49
MA0151.1	3.10721e-53	0.66021	0.645	0.384	2.31798e-50
MA1121.1	3.54494e-48	0.65872	0.622	0.376	2.64452e-45
MA1657.1	3.20215e-49	0.656618	0.636	0.377	2.3888e-46
MA1107.2	5.93728e-72	0.656596	0.693	0.389	4.42921e-69
MA0782.2	1.68264e-48	0.655213	0.595	0.363	1.25525e-45
MA1627.1	1.69382e-68	0.649211	0.703	0.386	1.26359e-65
MA0160.1	1.28381e-46	0.64875	0.629	0.384	9.57722e-44
MA0783.1	3.0789e-42	0.646346	0.596	0.361	2.29686e-39
MA0119.1	1.34841e-47	0.645654	0.606	0.368	1.00592e-44
MA0505.1	1.50446e-57	0.645505	0.582	0.314	1.12233e-54
MA1132.1	3.95243e-39	0.643882	0.46	0.252	2.94851e-36
MA0744.2	2.7402e-41	0.642943	0.645	0.406	2.04419e-38
MA0655.1	4.64095e-37	0.642202	0.459	0.26	3.46215e-34
MA1522.1	7.89807e-60	0.640326	0.664	0.39	5.89196e-57
MA1549.1	1.00389e-44	0.639989	0.642	0.393	7.48903e-42
MA0789.1	2.63611e-24	0.639392	0.732	0.553	1.96654e-21
MA1540.1	2.30277e-48	0.63922	0.607	0.379	1.71787e-45
MA0852.2	3.75963e-39	0.63783	0.653	0.439	2.80469e-36
MA0144.2	5.48929e-48	0.637381	0.629	0.368	4.09501e-45
MA1151.1	4.07559e-49	0.637091	0.642	0.393	3.04039e-46
MA0142.1	3.06844e-37	0.636765	0.654	0.442	2.28906e-34
MA1101.2	1.11808e-37	0.634253	0.498	0.285	8.34088e-35
MA1578.1	9.19015e-48	0.630968	0.641	0.397	6.85585e-45
MA0766.2	9.93441e-42	0.629851	0.633	0.403	7.41107e-39
MA1624.1	2.67365e-42	0.628507	0.616	0.387	1.99454e-39
MA0041.1	3.86534e-45	0.62817	0.616	0.365	2.88354e-42
MA1581.1	3.19124e-49	0.627614	0.627	0.381	2.38067e-46
MA0859.1	3.29869e-51	0.623269	0.591	0.35	2.46083e-48
MA0808.1	4.12113e-44	0.623102	0.636	0.404	3.07436e-41
MA1649.1	2.33915e-49	0.618274	0.605	0.349	1.745e-46
MA0762.1	2.47881e-39	0.618003	0.707	0.487	1.84919e-36
MA0078.1	3.7018e-45	0.616489	0.646	0.404	2.76154e-42
MA0866.1	7.67522e-41	0.616486	0.633	0.398	5.72571e-38
MA0143.4	1.29641e-42	0.616153	0.631	0.404	9.67119e-40
MA0857.1	2.06482e-50	0.61338	0.634	0.383	1.54035e-47
MA0785.1	4.03859e-22	0.611511	0.718	0.55	3.01279e-19
MA0512.2	2.44904e-47	0.61054	0.632	0.406	1.82698e-44
MA0790.1	1.57889e-37	0.606115	0.663	0.451	1.17785e-34
MA0036.3	2.34885e-45	0.599899	0.663	0.419	1.75224e-42
MA1105.2	1.41053e-41	0.599708	0.616	0.402	1.05226e-38
MA0809.2	2.87229e-38	0.598958	0.618	0.393	2.14273e-35
MA1531.1	1.91136e-41	0.598695	0.617	0.384	1.42587e-38
MA0870.1	1.2287e-38	0.598128	0.61	0.398	9.16611e-36
MA0787.1	1.59028e-24	0.594204	0.736	0.54	1.18635e-21
MA0858.1	8.54437e-43	0.593544	0.621	0.384	6.3741e-40
MA0077.1	3.10179e-36	0.592604	0.64	0.419	2.31394e-33
MA0753.2	2.50645e-52	0.592319	0.659	0.389	1.86981e-49
MA0801.1	2.97741e-38	0.592274	0.606	0.393	2.22115e-35
MA0803.1	2.97741e-38	0.592274	0.606	0.393	2.22115e-35
MA1494.1	3.08755e-44	0.591853	0.662	0.42	2.30332e-41
MA1514.1	1.95165e-49	0.591438	0.661	0.395	1.45593e-46
MA1116.1	8.19181e-39	0.591426	0.621	0.397	6.11109e-36
MA0017.2	2.56715e-40	0.591149	0.62	0.392	1.91509e-37
MA0066.1	6.38072e-44	0.590874	0.587	0.341	4.76001e-41
MA1485.1	5.58995e-39	0.590221	0.618	0.384	4.1701e-36
MA0771.1	1.49017e-42	0.590215	0.619	0.386	1.11167e-39
MA1112.2	1.29628e-43	0.589926	0.602	0.36	9.67024e-41
MA0793.1	4.51256e-38	0.589408	0.63	0.412	3.36637e-35
MA0519.1	2.45445e-39	0.588691	0.566	0.357	1.83102e-36
MA0113.3	7.93629e-39	0.587673	0.589	0.357	5.92047e-36
MA0903.1	9.04606e-38	0.58511	0.646	0.408	6.74836e-35
MA0148.4	6.18959e-36	0.585086	0.663	0.437	4.61743e-33
MA1615.1	2.53122e-46	0.584622	0.623	0.382	1.88829e-43
MA0770.1	1.67902e-41	0.582549	0.611	0.382	1.25255e-38
MA0042.2	9.15283e-33	0.582064	0.632	0.436	6.82801e-30
MA0033.2	9.15283e-33	0.582064	0.632	0.436	6.82801e-30
MA0848.1	9.15283e-33	0.582064	0.632	0.436	6.82801e-30
MA0849.1	9.15283e-33	0.582064	0.632	0.436	6.82801e-30
MA0850.1	9.15283e-33	0.582064	0.632	0.436	6.82801e-30
MA0100.3	3.37751e-36	0.581564	0.649	0.448	2.51963e-33
MA0520.1	7.72349e-40	0.58039	0.602	0.379	5.76172e-37
MA0658.1	1.17863e-37	0.579209	0.628	0.411	8.79258e-35
MA0731.1	5.76001e-38	0.578917	0.588	0.362	4.29696e-35
MA0784.1	2.65886e-25	0.578154	0.715	0.523	1.98351e-22
MA0115.1	7.12865e-38	0.578153	0.615	0.401	5.31797e-35
MA0494.1	1.98473e-38	0.57804	0.594	0.391	1.48061e-35
MA0868.2	2.91563e-38	0.577393	0.653	0.42	2.17506e-35
MA0652.1	7.69988e-29	0.576991	0.559	0.377	5.74411e-26
MA0788.1	2.63094e-27	0.575256	0.72	0.526	1.96268e-24
MA0495.3	2.51436e-40	0.574688	0.633	0.398	1.87572e-37
MA0463.2	1.06771e-36	0.574444	0.551	0.339	7.9651e-34
MA1125.1	2.24395e-39	0.573226	0.577	0.365	1.67399e-36
MA1153.1	9.22757e-37	0.572767	0.579	0.382	6.88376e-34
MA0786.1	6.60997e-24	0.572517	0.71	0.539	4.93104e-21
MA1587.1	2.02804e-46	0.572017	0.594	0.356	1.51292e-43
MA1592.1	5.88309e-42	0.571116	0.624	0.393	4.38879e-39
MA0892.1	1.03991e-36	0.570913	0.656	0.431	7.75769e-34
MA0117.2	1.6922e-39	0.570322	0.592	0.366	1.26238e-36
MA1471.1	2.41236e-36	0.570296	0.612	0.394	1.79962e-33
MA1537.1	7.45836e-41	0.570237	0.634	0.396	5.56394e-38
MA0141.3	3.43795e-42	0.568788	0.622	0.386	2.56471e-39
MA0138.2	3.81078e-40	0.568231	0.629	0.401	2.84285e-37
MA0734.2	1.44985e-38	0.56805	0.613	0.398	1.08159e-35
MA0730.1	2.59295e-40	0.567303	0.608	0.37	1.93434e-37
MA0482.2	9.59557e-40	0.566159	0.634	0.402	7.1583e-37
MA1639.1	5.6409e-39	0.566083	0.618	0.389	4.20811e-36
MA1607.1	9.94945e-38	0.564607	0.651	0.429	7.42229e-35
MA0653.1	6.98344e-29	0.563308	0.549	0.36	5.20965e-26
MA0855.1	4.60047e-43	0.561479	0.634	0.387	3.43195e-40
MA0006.1	2.287e-39	0.560227	0.569	0.351	1.7061e-36
MA0483.1	5.50605e-39	0.560182	0.608	0.373	4.10751e-36
MA1656.1	1.6988e-40	0.558636	0.648	0.417	1.2673e-37
MA0797.1	2.62253e-32	0.557717	0.572	0.38	1.95641e-29
MA0643.1	2.00819e-39	0.557028	0.617	0.377	1.49811e-36
MA0088.2	5.73429e-38	0.555624	0.621	0.4	4.27778e-35
MA0676.1	1.42001e-37	0.554857	0.594	0.376	1.05933e-34
MA0757.1	2.85662e-31	0.55423	0.631	0.428	2.13104e-28
MA0137.3	3.89502e-36	0.552543	0.589	0.389	2.90569e-33
MA0811.1	4.45338e-37	0.550894	0.582	0.362	3.32222e-34
MA1574.1	4.5634e-38	0.550871	0.634	0.398	3.40429e-35
MA1645.1	8.55512e-38	0.550802	0.617	0.392	6.38212e-35
MA0486.2	1.61736e-35	0.550309	0.618	0.4	1.20655e-32
MA1596.1	3.16072e-60	0.550242	0.637	0.367	2.3579e-57
MA0768.1	9.32965e-37	0.550014	0.598	0.378	6.95992e-34
MA0039.4	4.14187e-60	0.549816	0.688	0.404	3.08984e-57
MA1104.2	1.33415e-35	0.547471	0.609	0.403	9.95274e-33
MA0159.1	4.72995e-38	0.54713	0.609	0.387	3.52854e-35
MA1563.1	3.37483e-32	0.546975	0.624	0.435	2.51762e-29
MA0679.2	8.38363e-33	0.544771	0.639	0.434	6.25419e-30
MA0595.1	2.51907e-37	0.543854	0.582	0.375	1.87922e-34
MA0772.1	5.18069e-28	0.54277	0.592	0.4	3.8648e-25
MA1550.1	2.94283e-39	0.541182	0.628	0.4	2.19535e-36
MA0739.1	1.51648e-32	0.541058	0.6	0.401	1.1313e-29
MA0074.1	5.39704e-37	0.54077	0.577	0.354	4.02619e-34
MA0070.1	1.07804e-33	0.540329	0.634	0.436	8.04215e-31
MA0037.3	5.21237e-34	0.54018	0.613	0.415	3.88843e-31
MA1651.1	3.48747e-35	0.540026	0.582	0.375	2.60165e-32
MA0596.1	5.25662e-34	0.539417	0.562	0.358	3.92144e-31
MA0851.1	7.67868e-33	0.537525	0.641	0.435	5.72829e-30
MA0163.1	5.55511e-41	0.537276	0.629	0.402	4.14411e-38
MA0693.2	2.38098e-39	0.53516	0.605	0.379	1.77621e-36
MA0856.1	6.27106e-38	0.534283	0.607	0.378	4.67821e-35
MA1588.1	7.64689e-32	0.533957	0.626	0.412	5.70458e-29
MA0498.2	4.94551e-33	0.533798	0.635	0.429	3.68935e-30
MA1103.2	1.47783e-28	0.533088	0.606	0.434	1.10246e-25
MA1154.1	1.50939e-34	0.532989	0.607	0.406	1.126e-31
MA0524.2	3.65383e-35	0.532799	0.571	0.353	2.72575e-32
MA1491.1	4.70289e-37	0.532385	0.621	0.396	3.50835e-34
MA0791.1	2.49801e-30	0.531774	0.654	0.448	1.86352e-27
MA0592.3	3.81376e-36	0.530908	0.581	0.379	2.84506e-33
MA1119.1	8.99207e-35	0.530531	0.57	0.355	6.70808e-32
MA1147.1	1.10186e-35	0.530091	0.639	0.442	8.21987e-33
MA1530.1	1.64367e-32	0.529472	0.6	0.4	1.22618e-29
MA0057.1	7.06535e-39	0.529416	0.63	0.407	5.27075e-36
MA0727.1	1.52787e-33	0.527827	0.575	0.37	1.13979e-30
MA0479.1	1.96928e-30	0.526467	0.597	0.41	1.46908e-27
MA0842.2	6.77382e-32	0.524259	0.601	0.397	5.05327e-29
MA0155.1	7.54497e-39	0.523711	0.635	0.393	5.62855e-36
MA0090.3	4.22103e-32	0.523292	0.571	0.378	3.14889e-29
MA1562.1	4.85242e-32	0.522186	0.642	0.425	3.6199e-29
MA0796.1	1.18293e-27	0.521692	0.562	0.369	8.82467e-25
MA0461.2	2.61158e-30	0.521108	0.632	0.433	1.94824e-27
MA1146.1	6.71185e-35	0.520406	0.637	0.43	5.00704e-32
MA1110.1	4.40723e-36	0.520045	0.638	0.417	3.28779e-33
MA0031.1	1.53368e-27	0.519954	0.629	0.451	1.14412e-24
MA0157.2	1.53368e-27	0.519954	0.629	0.451	1.14412e-24
MA0710.1	8.92097e-30	0.519692	0.63	0.442	6.65505e-27
MA0072.1	1.23474e-31	0.518021	0.603	0.422	9.21113e-29
MA0650.2	2.09378e-32	0.517976	0.625	0.428	1.56196e-29
MA0633.1	8.26946e-32	0.513229	0.582	0.401	6.16902e-29
MA0511.2	1.84334e-26	0.512945	0.574	0.404	1.37513e-23
MA0683.1	1.01435e-26	0.512247	0.599	0.444	7.56707e-24
MA1683.1	1.255e-26	0.51181	0.617	0.452	9.3623e-24
MA0860.1	2.02909e-33	0.510065	0.594	0.397	1.5137e-30
MA0847.2	1.53804e-31	0.509526	0.626	0.417	1.14738e-28
MA0646.1	6.29939e-33	0.509287	0.585	0.385	4.69935e-30
MA0677.1	2.89518e-34	0.508902	0.602	0.382	2.1598e-31
MA1580.1	6.67303e-32	0.508685	0.596	0.39	4.97808e-29
MA1640.1	1.50815e-32	0.508042	0.634	0.422	1.12508e-29
MA1542.1	2.28618e-32	0.507523	0.615	0.404	1.70549e-29
MA0619.1	1.41998e-27	0.506997	0.641	0.445	1.05931e-24
MA0661.1	8.90925e-30	0.506982	0.628	0.435	6.6463e-27
MA0007.3	2.26271e-30	0.506476	0.556	0.378	1.68798e-27
MA1589.1	1.50292e-29	0.506138	0.59	0.412	1.12118e-26
MA1606.1	1.9088e-27	0.505664	0.634	0.444	1.42396e-24
MA0047.3	1.69258e-26	0.502896	0.646	0.446	1.26267e-23
MA1653.1	1.67889e-52	0.502881	0.698	0.411	1.25245e-49
MA1625.1	3.08656e-30	0.502654	0.55	0.357	2.30258e-27
MA0063.2	3.0292e-31	0.502365	0.588	0.382	2.25978e-28
MA0869.1	1.03835e-27	0.501211	0.607	0.436	7.7461e-25
MA0465.2	1.38932e-28	0.500981	0.635	0.454	1.03643e-25
MA1468.1	1.22517e-25	0.498613	0.611	0.444	9.1398e-23
MA1534.1	6.405e-33	0.497417	0.606	0.387	4.77813e-30
MA1108.2	8.67869e-32	0.49694	0.548	0.34	6.4743e-29
MA1535.1	1.00081e-29	0.496486	0.597	0.405	7.46607e-27
MA0599.1	1.26157e-52	0.496476	0.7	0.423	9.41132e-50
MA0111.1	5.48121e-29	0.496345	0.594	0.405	4.08898e-26
MA0051.1	1.80117e-25	0.494989	0.581	0.415	1.34367e-22
MA1111.1	2.47781e-34	0.494133	0.604	0.385	1.84844e-31
MA0760.1	2.09658e-27	0.493902	0.696	0.508	1.56405e-24
MA0040.1	1.07507e-29	0.493458	0.618	0.419	8.02004e-27
MA0035.4	6.84032e-29	0.492651	0.62	0.431	5.10288e-26
MA0752.1	2.78448e-29	0.492142	0.596	0.394	2.07722e-26
MA0874.1	3.34797e-29	0.491014	0.624	0.429	2.49759e-26
MA0729.1	5.28475e-32	0.490397	0.575	0.373	3.94242e-29
MA1499.1	1.42661e-31	0.490218	0.624	0.412	1.06425e-28
MA1507.1	1.42661e-31	0.490218	0.624	0.412	1.06425e-28
MA0629.1	1.60255e-28	0.489979	0.61	0.416	1.1955e-25
MA0071.1	1.81339e-29	0.487766	0.612	0.41	1.35279e-26
MA0614.1	5.27382e-30	0.487527	0.626	0.426	3.93427e-27
MA0116.1	3.12459e-31	0.486218	0.593	0.388	2.33095e-28
MA0671.1	5.12758e-27	0.48603	0.577	0.396	3.82517e-24
MA0468.1	3.49719e-26	0.485748	0.595	0.425	2.6089e-23
MA1419.1	2.1133e-21	0.485429	0.527	0.371	1.57652e-18
MA0889.1	1.36015e-25	0.484418	0.621	0.431	1.01467e-22
MA0712.2	7.16188e-29	0.482748	0.587	0.397	5.34276e-26
MA0628.1	2.67259e-26	0.48249	0.598	0.443	1.99375e-23
MA0706.1	2.23089e-26	0.482281	0.643	0.473	1.66424e-23
MA0697.1	4.12867e-33	0.481803	0.599	0.396	3.07998e-30
MA0846.1	1.00602e-28	0.480491	0.618	0.436	7.50489e-26
MA0092.1	2.32681e-28	0.479989	0.595	0.407	1.7358e-25
MA0891.1	1.3938e-28	0.47986	0.608	0.422	1.03977e-25
MA0025.2	2.94614e-23	0.479653	0.635	0.477	2.19782e-20
MA0673.1	2.92438e-28	0.476146	0.604	0.408	2.18159e-25
MA1539.1	5.48619e-28	0.475504	0.606	0.407	4.0927e-25
MA0084.1	1.4321e-26	0.475438	0.642	0.465	1.06834e-23
MA0898.1	3.5813e-25	0.474704	0.634	0.45	2.67165e-22
MA0681.2	3.30959e-25	0.474541	0.618	0.434	2.46896e-22
MA0887.1	1.12031e-26	0.474472	0.639	0.456	8.3575e-24
MA0481.3	3.82301e-24	0.471182	0.633	0.451	2.85197e-21
MA1504.1	1.29327e-25	0.471087	0.602	0.434	9.64779e-23
MA0705.1	3.37755e-27	0.47107	0.61	0.428	2.51965e-24
MA0075.3	3.37755e-27	0.47107	0.61	0.428	2.51965e-24
MA0865.1	2.33363e-25	0.469852	0.603	0.431	1.74089e-22
MA0886.1	5.17287e-26	0.469209	0.609	0.42	3.85896e-23
MA0884.1	2.51433e-24	0.468933	0.584	0.434	1.87569e-21
MA0714.1	5.33674e-27	0.4687	0.585	0.398	3.98121e-24
MA0738.1	1.29778e-29	0.4684	0.636	0.425	9.68146e-27
MA0467.1	1.16205e-25	0.468002	0.633	0.45	8.66887e-23
MA0794.1	3.62726e-28	0.467813	0.598	0.409	2.70593e-25
MA0474.2	2.75677e-23	0.466976	0.667	0.487	2.05655e-20
MA0696.1	3.95769e-31	0.465073	0.596	0.384	2.95244e-28
MA0613.1	2.08188e-26	0.464047	0.638	0.457	1.55308e-23
MA0621.1	7.6646e-26	0.463076	0.623	0.437	5.71779e-23
MA1473.1	8.62661e-24	0.46247	0.608	0.445	6.43545e-21
MA1608.1	1.86664e-24	0.460804	0.602	0.434	1.39251e-21
MA1524.1	2.31816e-25	0.460158	0.617	0.426	1.72935e-22
MA0618.1	1.32818e-24	0.459021	0.614	0.44	9.90824e-22
MA0471.2	1.55902e-31	0.458641	0.627	0.42	1.16303e-28
MA0003.4	4.95286e-32	0.457552	0.612	0.407	3.69483e-29
MA0043.3	7.40854e-23	0.457537	0.625	0.481	5.52677e-20
MA0713.1	5.19994e-24	0.455483	0.623	0.447	3.87915e-21
MA1479.1	7.77839e-24	0.455037	0.603	0.428	5.80268e-21
MA0140.2	5.0147e-25	0.454584	0.566	0.398	3.74096e-22
MA1124.1	6.31307e-25	0.453173	0.553	0.395	4.70955e-22
MA1478.1	6.08918e-24	0.452714	0.576	0.417	4.54253e-21
MA0833.2	7.37501e-24	0.45218	0.559	0.398	5.50175e-21
MA0878.2	5.65533e-24	0.451727	0.612	0.435	4.21887e-21
MA0670.1	5.54688e-26	0.45052	0.569	0.39	4.13797e-23
MA0644.1	1.20378e-23	0.450408	0.633	0.469	8.98016e-21
MA0674.1	7.28064e-24	0.450378	0.615	0.455	5.43136e-21
MA0913.2	4.98167e-24	0.448486	0.626	0.454	3.71632e-21
MA0899.1	2.03763e-22	0.448023	0.615	0.459	1.52007e-19
MA1636.1	2.54832e-23	0.446593	0.581	0.398	1.90105e-20
MA0069.1	2.50911e-25	0.446242	0.628	0.441	1.8718e-22
MA0648.1	4.42581e-25	0.444594	0.606	0.421	3.30165e-22
MA1113.2	1.09467e-23	0.44374	0.582	0.43	8.16627e-21
MA0675.1	6.16824e-24	0.44266	0.655	0.483	4.60151e-21
MA1538.1	2.07129e-23	0.44243	0.592	0.423	1.54519e-20
MA0902.2	1.73738e-21	0.441626	0.564	0.411	1.29609e-18
MA0802.1	2.03795e-23	0.440945	0.568	0.409	1.52031e-20
MA0493.1	4.71696e-30	0.440144	0.657	0.472	3.51885e-27
MA0716.1	2.47596e-24	0.44013	0.655	0.464	1.84707e-21
MA0701.2	2.47596e-24	0.44013	0.655	0.464	1.84707e-21
MA0810.1	1.67213e-29	0.440127	0.576	0.374	1.24741e-26
MA0756.1	5.19721e-21	0.439735	0.609	0.451	3.87712e-18
MA0068.2	5.45643e-24	0.438646	0.623	0.452	4.0705e-21
MA0654.1	2.80822e-23	0.438122	0.652	0.481	2.09493e-20
MA1571.1	3.97955e-21	0.436376	0.562	0.417	2.96874e-18
MA0896.1	4.176e-24	0.435359	0.603	0.434	3.1153e-21
MA1496.1	2.90551e-25	0.435295	0.604	0.414	2.16751e-22
MA0909.2	9.38648e-23	0.434569	0.561	0.406	7.00231e-20
MA0102.4	1.60335e-20	0.43429	0.604	0.442	1.1961e-17
MA0631.1	9.80638e-21	0.432701	0.56	0.406	7.31556e-18
MA0897.1	3.87391e-22	0.432539	0.604	0.435	2.88994e-19
MA0032.2	1.30984e-23	0.432014	0.631	0.468	9.7714e-21
MA0707.1	2.78027e-21	0.430894	0.614	0.46	2.07408e-18
MA0767.1	2.83285e-21	0.429699	0.614	0.459	2.11331e-18
MA0885.1	3.14686e-22	0.429581	0.624	0.442	2.34756e-19
MA0901.2	5.03672e-23	0.429563	0.606	0.437	3.75739e-20
MA0893.2	1.09558e-22	0.429277	0.574	0.422	8.173e-20
MA0912.2	1.09558e-22	0.429277	0.574	0.422	8.173e-20
MA0800.1	8.05845e-23	0.428089	0.557	0.387	6.0116e-20
MA0030.1	1.60666e-22	0.427908	0.618	0.439	1.19857e-19
MA0888.1	1.64465e-21	0.427301	0.614	0.445	1.22691e-18
MA1118.1	7.92538e-24	0.426941	0.554	0.368	5.91233e-21
MA0806.1	1.16674e-20	0.423772	0.571	0.421	8.7039e-18
MA0807.1	1.16674e-20	0.423772	0.571	0.421	8.7039e-18
MA0095.2	7.72505e-22	0.4236	0.571	0.415	5.76288e-19
MA0690.1	3.94422e-24	0.422257	0.561	0.397	2.94239e-21
MA1566.1	7.4981e-23	0.418921	0.593	0.421	5.59359e-20
MA0083.3	3.76691e-21	0.418583	0.575	0.424	2.81012e-18
MA0106.3	2.06903e-22	0.416969	0.573	0.404	1.54349e-19
MA0610.1	4.40197e-20	0.416479	0.582	0.443	3.28387e-17
MA0682.2	6.98172e-22	0.416418	0.575	0.408	5.20836e-19
MA1547.1	2.45449e-21	0.416133	0.568	0.406	1.83105e-18
MA1572.1	9.56419e-21	0.415433	0.546	0.391	7.13489e-18
MA1533.1	1.81306e-21	0.415123	0.555	0.401	1.35254e-18
MA1463.1	2.46535e-21	0.412212	0.624	0.457	1.83915e-18
MA0812.1	3.05001e-23	0.411438	0.595	0.428	2.2753e-20
MA0601.1	5.01304e-18	0.41024	0.611	0.475	3.73973e-15
MA1480.1	4.39844e-18	0.410218	0.559	0.412	3.28124e-15
MA0699.1	7.36524e-20	0.409494	0.637	0.486	5.49447e-17
MA1603.1	5.81711e-22	0.409229	0.571	0.393	4.33956e-19
MA0845.1	1.83585e-22	0.408636	0.628	0.464	1.36954e-19
MA0634.1	2.4131e-20	0.4057	0.635	0.485	1.80017e-17
MA1519.1	1.48483e-20	0.40554	0.615	0.461	1.10769e-17
MA0630.1	1.32814e-20	0.405507	0.656	0.489	9.90792e-18
MA0717.1	1.32814e-20	0.405507	0.656	0.489	9.90792e-18
MA0720.1	1.32814e-20	0.405507	0.656	0.489	9.90792e-18
MA1515.1	6.32499e-29	0.405313	0.684	0.478	4.71844e-26
MA0497.1	1.23779e-20	0.403886	0.577	0.417	9.23392e-18
MA0611.1	6.71103e-20	0.40351	0.614	0.459	5.00643e-17
MA0721.1	1.44528e-21	0.402275	0.648	0.489	1.07818e-18
MA0702.2	4.10642e-20	0.401978	0.614	0.462	3.06339e-17
MA0641.1	7.05898e-17	0.400527	0.669	0.533	5.266e-14
MA1493.1	4.8346e-17	0.399369	0.536	0.401	3.60661e-14
MA0863.1	1.90599e-17	0.39879	0.568	0.441	1.42187e-14
MA1565.1	5.03754e-21	0.398112	0.58	0.411	3.758e-18
MA0751.1	4.39792e-24	0.398021	0.591	0.417	3.28085e-21
MA0703.2	7.7711e-20	0.398011	0.61	0.467	5.79724e-17
MA0672.1	3.8387e-20	0.396186	0.561	0.411	2.86367e-17
MA1476.1	3.90748e-18	0.394733	0.589	0.44	2.91498e-15
MA0607.1	1.83978e-18	0.394648	0.602	0.45	1.37247e-15
MA1548.1	1.14355e-20	0.393681	0.555	0.415	8.53091e-18
MA1501.1	1.2163e-19	0.391092	0.583	0.441	9.07361e-17
MA0854.1	6.20125e-21	0.387287	0.6	0.433	4.62613e-18
MA0719.1	3.27075e-18	0.386645	0.56	0.429	2.43998e-15
MA0879.1	5.20796e-17	0.384986	0.594	0.46	3.88514e-14
MA0817.1	6.05922e-20	0.384478	0.609	0.426	4.52018e-17
MA1561.1	8.13297e-18	0.382773	0.588	0.439	6.0672e-15
MA1577.1	1.03586e-18	0.382397	0.629	0.478	7.72755e-16
MA1585.1	5.45259e-20	0.381615	0.603	0.44	4.06763e-17
MA0836.2	5.41236e-16	0.380388	0.553	0.427	4.03762e-13
MA1584.1	4.18831e-24	0.379638	0.608	0.423	3.12448e-21
MA1576.1	2.01851e-21	0.378139	0.557	0.401	1.50581e-18
MA0623.2	1.10127e-18	0.377255	0.598	0.438	8.21546e-16
MA0668.1	1.19957e-17	0.376898	0.599	0.448	8.94876e-15
MA0718.1	9.25056e-18	0.376831	0.6	0.464	6.90092e-15
MA0775.1	1.26712e-18	0.374613	0.582	0.452	9.45271e-16
MA0132.2	4.68385e-15	0.37413	0.558	0.447	3.49415e-12
MA1481.1	4.68385e-15	0.37413	0.558	0.447	3.49415e-12
MA0722.1	7.73756e-15	0.373422	0.553	0.428	5.77222e-12
MA0723.1	7.73756e-15	0.373422	0.553	0.428	5.77222e-12
MA0774.1	1.37555e-18	0.373064	0.591	0.434	1.02616e-15
MA1497.1	1.2574e-18	0.372747	0.604	0.454	9.38019e-16
MA1484.1	2.08391e-14	0.370877	0.662	0.536	1.5546e-11
MA0839.1	1.63981e-18	0.370589	0.535	0.393	1.2233e-15
MA0827.1	1.10859e-15	0.369205	0.569	0.442	8.27007e-13
MA0914.1	7.00665e-18	0.368189	0.56	0.422	5.22696e-15
MA0765.2	2.29674e-15	0.367245	0.646	0.519	1.71337e-12
MA1511.1	7.91686e-23	0.367233	0.667	0.49	5.90597e-20
MA0009.2	8.63385e-17	0.366233	0.548	0.416	6.44085e-14
MA0689.1	1.66882e-19	0.363862	0.548	0.384	1.24494e-16
MA1523.1	3.91338e-20	0.363651	0.547	0.388	2.91938e-17
MA0907.1	7.43337e-16	0.362503	0.527	0.403	5.54529e-13
MA0715.1	1.59741e-14	0.361047	0.584	0.465	1.19167e-11
MA0750.2	3.19121e-16	0.360444	0.666	0.506	2.38064e-13
MA0853.1	7.9646e-17	0.358162	0.603	0.47	5.94159e-14
MA1599.1	5.56663e-19	0.357827	0.605	0.473	4.15271e-16
MA0814.2	1.15404e-21	0.357076	0.588	0.425	8.60917e-19
MA0669.1	3.42773e-16	0.356321	0.592	0.456	2.55709e-13
MA0737.1	2.39493e-19	0.356	0.565	0.41	1.78662e-16
MA0890.1	7.12284e-15	0.354482	0.583	0.465	5.31364e-12
MA1573.1	3.81676e-17	0.354025	0.585	0.421	2.84731e-14
MA0875.1	6.52323e-16	0.353641	0.601	0.452	4.86633e-13
MA0844.1	2.91321e-16	0.352938	0.562	0.433	2.17325e-13
MA0894.1	2.77374e-15	0.352114	0.588	0.478	2.06921e-12
MA0804.1	1.52171e-15	0.351381	0.535	0.404	1.13519e-12
MA1466.1	5.94087e-16	0.350853	0.547	0.425	4.43189e-13
MA1575.1	1.27863e-17	0.349086	0.582	0.434	9.53858e-15
MA0109.1	3.7469e-16	0.348329	0.571	0.434	2.79519e-13
MA0709.1	1.55351e-14	0.348048	0.635	0.516	1.15892e-11
MA0642.1	7.13816e-16	0.347967	0.585	0.447	5.32507e-13
MA1553.1	2.21998e-16	0.347607	0.573	0.44	1.6561e-13
MA0112.3	4.23639e-15	0.344636	0.501	0.378	3.16035e-12
MA0647.1	2.8821e-15	0.343276	0.579	0.434	2.15004e-12
MA0158.2	6.1987e-15	0.340861	0.549	0.412	4.62423e-12
MA0882.1	5.84433e-15	0.340235	0.594	0.464	4.35987e-12
MA1604.1	7.5102e-12	0.338311	0.5	0.416	5.60261e-09
MA0758.1	1.90762e-13	0.338252	0.599	0.471	1.42308e-10
MA0826.1	1.43269e-14	0.338118	0.601	0.475	1.06879e-11
MA0046.2	4.90076e-14	0.337565	0.581	0.458	3.65596e-11
MA0108.2	1.65585e-14	0.336322	0.564	0.444	1.23527e-11
MA0725.1	2.38571e-13	0.335878	0.543	0.434	1.77974e-10
MA0726.1	2.38571e-13	0.335878	0.543	0.434	1.77974e-10
MA1498.1	4.07082e-14	0.335691	0.572	0.438	3.03683e-11
MA1502.1	4.07082e-14	0.335691	0.572	0.438	3.03683e-11
MA0910.2	4.07082e-14	0.335691	0.572	0.438	3.03683e-11
MA0056.2	4.39638e-14	0.335349	0.514	0.391	3.2797e-11
MA1637.1	6.11718e-12	0.335346	0.508	0.414	4.56342e-09
MA0704.1	8.61291e-16	0.335246	0.608	0.475	6.42523e-13
MA0747.1	1.83935e-21	0.333999	0.653	0.495	1.37215e-18
MA1470.1	1.1518e-14	0.332475	0.569	0.44	8.59244e-12
MA0122.3	3.98182e-15	0.332178	0.568	0.426	2.97044e-12
MA0516.2	6.81533e-20	0.33093	0.664	0.486	5.08423e-17
MA0125.1	6.0524e-13	0.330882	0.596	0.473	4.51509e-10
MA1567.1	1.58953e-14	0.32992	0.533	0.411	1.18579e-11
MA0736.1	1.1191e-16	0.32819	0.568	0.423	8.34848e-14
MA0475.2	3.33906e-12	0.328166	0.629	0.517	2.49094e-09
MA0754.1	6.58969e-14	0.327516	0.583	0.472	4.91591e-11
MA0741.1	1.18983e-23	0.32686	0.665	0.478	8.87613e-21
MA1569.1	4.36651e-16	0.325869	0.585	0.454	3.25742e-13
MA0052.4	1.46925e-14	0.325239	0.569	0.451	1.09606e-11
MA0146.2	3.08146e-20	0.323499	0.607	0.465	2.29877e-17
MA0093.3	6.73378e-12	0.316287	0.5	0.385	5.0234e-09
MA0509.2	8.759e-12	0.315391	0.482	0.379	6.53422e-09
MA1518.1	1.79537e-11	0.3128	0.558	0.466	1.33934e-08
MA0662.1	4.29327e-13	0.311221	0.615	0.481	3.20278e-10
MA1474.1	6.13716e-14	0.310414	0.541	0.434	4.57832e-11
MA0818.1	5.69768e-13	0.310197	0.573	0.469	4.25047e-10
MA0098.3	8.56446e-12	0.309541	0.659	0.526	6.38909e-09
MA0488.1	7.16682e-13	0.309199	0.5	0.392	5.34645e-10
MA0038.2	2.09785e-12	0.308352	0.563	0.458	1.565e-09
MA0900.2	1.59416e-12	0.307683	0.526	0.426	1.18924e-09
MA0904.2	1.59416e-12	0.307683	0.526	0.426	1.18924e-09
MA1500.1	3.31323e-12	0.307052	0.585	0.468	2.47167e-09
MA0027.2	1.95364e-11	0.30626	0.553	0.45	1.45742e-08
MA0492.1	4.04604e-11	0.30531	0.503	0.406	3.01834e-08
MA0911.1	3.95589e-11	0.304584	0.547	0.447	2.95109e-08
MA0018.4	5.7982e-11	0.301243	0.464	0.363	4.32546e-08
MA0781.1	1.05622e-09	0.295853	0.616	0.515	7.8794e-07
MA0612.2	6.53845e-12	0.295831	0.537	0.427	4.87768e-09
MA0135.1	1.64974e-10	0.295013	0.551	0.453	1.23071e-07
MA0626.1	1.37118e-09	0.294661	0.503	0.409	1.0229e-06
MA0700.2	1.63731e-11	0.293838	0.615	0.495	1.22143e-08
MA0905.1	2.4507e-10	0.289859	0.535	0.442	1.82822e-07
MA0688.1	7.09017e-12	0.28945	0.526	0.415	5.28927e-09
MA0883.1	2.66113e-12	0.289233	0.569	0.447	1.9852e-09
MA0124.2	1.59536e-10	0.288748	0.559	0.46	1.19014e-07
MA1420.1	2.35072e-11	0.288672	0.498	0.401	1.75364e-08
MA0145.3	7.25489e-11	0.286452	0.547	0.459	5.41214e-08
MA1632.1	3.56934e-09	0.285175	0.458	0.372	2.66273e-06
MA1568.1	1.12466e-11	0.284693	0.537	0.423	8.38999e-09
MA0154.4	3.22642e-09	0.281761	0.487	0.398	2.40691e-06
MA0678.1	2.02146e-10	0.281209	0.561	0.448	1.50801e-07
MA0635.1	1.26127e-10	0.277122	0.552	0.439	9.4091e-08
MA0779.1	3.07204e-09	0.272782	0.605	0.508	2.29174e-06
MA1602.1	1.63796e-09	0.270847	0.533	0.45	1.22192e-06
MA0602.1	5.31174e-09	0.269106	0.596	0.5	3.96256e-06
MA0895.1	3.53519e-11	0.26776	0.599	0.484	2.63725e-08
MA1552.1	1.17987e-10	0.266948	0.574	0.453	8.80184e-08
MA0485.2	1.87015e-08	0.266938	0.555	0.45	1.39513e-05
MA0666.1	5.63302e-10	0.265828	0.613	0.505	4.20223e-07
MA0708.1	5.63302e-10	0.265828	0.613	0.505	4.20223e-07
MA0876.1	5.63302e-10	0.265828	0.613	0.505	4.20223e-07
MA0880.1	3.1916e-09	0.265176	0.571	0.481	2.38093e-06
MA0881.1	3.1916e-09	0.265176	0.571	0.481	2.38093e-06
MA0798.2	9.23594e-09	0.264532	0.47	0.38	6.89001e-06
MA0795.1	3.62457e-09	0.257836	0.523	0.438	2.70393e-06
MA1495.1	1.149e-08	0.2577	0.52	0.43	8.57157e-06
MA0873.1	1.13741e-08	0.257691	0.541	0.453	8.48506e-06
MA0773.1	1.24969e-09	0.256898	0.567	0.461	9.32266e-07
MA1556.1	9.62742e-10	0.256197	0.543	0.448	7.18206e-07
MA0019.1	6.2625e-10	0.25451	0.559	0.45	4.67182e-07
MA1505.1	5.13845e-09	0.25103	0.556	0.464	3.83328e-06
MA0861.1	2.98394e-09	0.250864	0.523	0.417	2.22602e-06
MA0622.1	2.72937e-07	0.250078	0.48	0.407	0.000203611
MA0105.4	2.6774e-08	-0.354492	0.299	0.422	1.99734e-05
MA0778.1	7.31826e-07	-0.366485	0.302	0.425	0.000545942
MA0107.1	1.56548e-09	-0.495692	0.273	0.425	1.16785e-06
MA0101.1	1.72115e-12	-0.567858	0.264	0.433	1.28397e-09
