## Supplemental Table 13 for "Early, adjuvant-responsive epigenetic programs in B cells imprint subsequent plasma cell survival and the duration of humoral immunity"

### Sheet: Sheet1
Supplemental Table 13: Genotyping Primers for Mouse Models
Mb1 Cre
Primer	Sequence
Mb1-Cre F	GAGCAATCATCTCCATCTCCAG
Mb1-Cre R	CACAGACAGGAGCATCTTCCAG
Internal Control F	CTAGGCCACAGAATTGAAAGATCT
Internal Control R	GTAGGTGGAAATTCTAGCATCATCC
hCD20 TamCre
Primer	Sequence
hCD20 Cre F	GAGCAATCATCTCCATCTCCAG
hCD20 Cre R	CACAGACAGGAGCATCTTCCAG
Internal Control F	CTAGGCCACAGAATTGAAAGATCT
Internal Control R	GTAGGTGGAAATTCTAGCATCATCC
Zbtb20 floxed exon
Primer	Sequence
Zbtb20 floxed F	CCTTCTCTGAAGGCTTGGCAGCAGGGTG
Zbtb20 floxed R	GACACAGTTTGGTAGTAAGTAGCTGGGCC
J-Chain CreERT2
Primer	Sequence
Wild type F	GTATTCCTTGCTGTGCAGATGA
mutant F	CTACATGCGCCCACTAGCC
common R	TCCTTGAGCAGACATGAGGA
Irf8 floxed exon
Primer	Sequence
Irf8 floxed F	TTGGGGATTTCCAGGCTGTTCTA
Irf8 floxed R	CACAGGGAGTCCCTCTTACAAT
